# Gain-of-function cardiomyopathic mutations in RBM20 rewire splicing regulation and re-distribute ribonucleoprotein granules within processing bodies

**DOI:** 10.1101/2021.06.02.446820

**Authors:** Aidan M. Fenix, Yuichiro Miyaoka, Alessandro Bertero, Steven Blue, Matthew J. Spindler, Kenneth K. B. Tan, Juan Perez-Bermejo, Amanda H. Chan, Steven J. Mayer, Trieu Nguyen, Caitlin R. Russell, Paweena Lizarraga, Annie Truong, Po-Lin So, Aishwarya Kulkarni, Kashish Chetal, Shashank Sathe, Nathan J. Sniadecki, Gene W. Yeo, Charles E. Murry, Bruce R. Conklin, Nathan Salomonis

## Abstract

RNA binding motif protein 20 (RBM20) is a key regulator of alternative splicing in the heart, and its mutation leads to malignant dilated cardiomyopathy (DCM). To understand the mechanism of RBM20-associated DCM, we engineered isogenic human induced pluripotent stem cells (iPSCs) with heterozygous or homozygous DCM-associated missense mutations in RBM20 (R636S) as well as RBM20 knockout (KO) iPSCs. iPSC-derived engineered heart tissues made from these cell lines recapitulated contractile dysfunction of RBM20-associated DCM and revealed greater dysfunction with missense mutations than KO. Analysis of RBM20 RNA binding by eCLIP revealed a gain-of-function preference of mutant RBM20 for 3′ UTR sequences that are shared with amyotrophic lateral sclerosis (ALS) and processing-body associated RNA binding proteins (FUS, DDX6). Deep RNA sequencing revealed that the RBM20 R636S mutant has unique gene, splicing, polyadenylation and circular RNA defects that differ from RBM20 KO, impacting distinct cardiac signaling pathways. Splicing defects specific to KO or R636S mutations were supported by data from R636S gene-edited pig hearts and eCLIP. Super-resolution microscopy verified that mutant RBM20 maintains limited nuclear localization potential; rather, the mutant protein associates with cytoplasmic processing bodies (DDX6) under basal conditions, and with stress granules (G3BP1) following acute stress. Taken together, our results highlight a novel pathogenic mechanism in cardiac disease through splicing-dependent and -independent pathways that are likely to mediate differential contractile phenotypes and stress-associated heart pathology.
