## Extended Data Table 1 for "Gain-of-function cardiomyopathic mutations in RBM20 rewire splicing regulation and re-distribute ribonucleoprotein granules within processing bodies"

### Sheet: ED Table 1
# RNA-Sequencing Dataset Metrics and Annotations from STAR
WTB pollyA wild-type time-course
Sample Name	Assay	Dataset	Genotype	Group	Number of input reads	Average input read length	Uniquely mapped reads number	Uniquely mapped reads %	Average mapped length	Number of splices: Total
CR3_D00_main	Bulk RNA-Seq (polyA)	WTB iPSC-CM Time-Course	wild-type	Day 00	103705326	202	80562614	0.7768	198.11	45490845
CR5_D00_main	Bulk RNA-Seq (polyA)	WTB iPSC-CM Time-Course	wild-type	Day 00	97670325	202	71788635	0.735	198.58	41390946
MJS21a_D00_main	Bulk RNA-Seq (polyA)	WTB iPSC-CM Time-Course	wild-type	Day 00	105600810	202	81671121	0.7734	198.16	48579360
CR3_D01_main	Bulk RNA-Seq (polyA)	WTB iPSC-CM Time-Course	wild-type	Day 01	96114214	202	73279671	0.7624	198.9	44234051
CR5_D01_main	Bulk RNA-Seq (polyA)	WTB iPSC-CM Time-Course	wild-type	Day 01	105687846	202	78765087	0.7453	198.49	48139936
MJS21a_D01_main	Bulk RNA-Seq (polyA)	WTB iPSC-CM Time-Course	wild-type	Day 01	98509394	202	72556140	0.7365	198.29	44316436
CR3_D02_main	Bulk RNA-Seq (polyA)	WTB iPSC-CM Time-Course	wild-type	Day 02	99288385	202	75536011	0.7608	198.52	43517153
CR5_D02_main	Bulk RNA-Seq (polyA)	WTB iPSC-CM Time-Course	wild-type	Day 02	96514069	202	74172305	0.7685	198.77	43741340
MJS21a_D02_main	Bulk RNA-Seq (polyA)	WTB iPSC-CM Time-Course	wild-type	Day 02	115481878	202	86092023	0.7455	198.57	50529722
CR3_D03_main	Bulk RNA-Seq (polyA)	WTB iPSC-CM Time-Course	wild-type	Day 03	100632785	202	78588540	0.7809	198.4	49351728
MJS21a_D03_main	Bulk RNA-Seq (polyA)	WTB iPSC-CM Time-Course	wild-type	Day 03	96214063	202	74186610	0.7711	198.22	44228966
CR5_D03_main	Bulk RNA-Seq (polyA)	WTB iPSC-CM Time-Course	wild-type	Day 03	90573166	202	69784372	0.7705	199.24	66625163
CR3_D04_main	Bulk RNA-Seq (polyA)	WTB iPSC-CM Time-Course	wild-type	Day 04	96898631	202	76267488	0.7871	198.73	46719170
CR5_D04_main	Bulk RNA-Seq (polyA)	WTB iPSC-CM Time-Course	wild-type	Day 04	111541788	202	87774026	0.7869	198.71	53732386
MJS21a_D04_main	Bulk RNA-Seq (polyA)	WTB iPSC-CM Time-Course	wild-type	Day 04	96747287	202	76861829	0.7945	198.94	46725692
CR3_D05_main	Bulk RNA-Seq (polyA)	WTB iPSC-CM Time-Course	wild-type	Day 05	95070934	202	76426351	0.8039	198.9	45834475
CR5_D05_main	Bulk RNA-Seq (polyA)	WTB iPSC-CM Time-Course	wild-type	Day 05	93470978	202	74247303	0.7943	198.78	44914587
MJS21a_D05_main	Bulk RNA-Seq (polyA)	WTB iPSC-CM Time-Course	wild-type	Day 05	103604825	202	80120984	0.7733	198.49	45983683
CR3_D06_main	Bulk RNA-Seq (polyA)	WTB iPSC-CM Time-Course	wild-type	Day 06	109731105	202	90692675	0.8265	198.78	53662258
CR5_D06_main	Bulk RNA-Seq (polyA)	WTB iPSC-CM Time-Course	wild-type	Day 06	107001684	202	83868254	0.7838	198.59	50956088
MJS21a_D06_main	Bulk RNA-Seq (polyA)	WTB iPSC-CM Time-Course	wild-type	Day 06	96011516	202	73666760	0.7673	198.4	45405419
CR3_D08_main	Bulk RNA-Seq (polyA)	WTB iPSC-CM Time-Course	wild-type	Day 08	121355634	202	94821102	0.7813	198.43	57932164
CR5_D08_main	Bulk RNA-Seq (polyA)	WTB iPSC-CM Time-Course	wild-type	Day 08	94326814	202	73512948	0.7793	197.96	42010072
MJS21a_D08_main	Bulk RNA-Seq (polyA)	WTB iPSC-CM Time-Course	wild-type	Day 08	107345269	202	82563086	0.7691	197.95	49777074
CR3_D15_main	Bulk RNA-Seq (polyA)	WTB iPSC-CM Time-Course	wild-type	Day 15	91874394	202	73091362	0.7956	198.43	38864882
CR5_D15_main	Bulk RNA-Seq (polyA)	WTB iPSC-CM Time-Course	wild-type	Day 15	99560126	202	73713587	0.7404	198.2	42977869
MJS21a_D15_main	Bulk RNA-Seq (polyA)	WTB iPSC-CM Time-Course	wild-type	Day 15	95347030	202	70009484	0.7343	198.63	48769238
CR3_D30_main	Bulk RNA-Seq (polyA)	WTB iPSC-CM Time-Course	wild-type	Day 30	107307578	202	76758282	0.7153	197.71	37370647
CR5_D30_main	Bulk RNA-Seq (polyA)	WTB iPSC-CM Time-Course	wild-type	Day 30	106100595	202	79819843	0.7523	198.32	26799376
MJS21a_D30_main	Bulk RNA-Seq (polyA)	WTB iPSC-CM Time-Course	wild-type	Day 30	125402332	202	87365198	0.6967	197.19	34581323
CR3_D60_main	Bulk RNA-Seq (polyA)	WTB iPSC-CM Time-Course	wild-type	Day 60	101358244	202	73082576	0.721	196.39	23328732
CR5_D60_main	Bulk RNA-Seq (polyA)	WTB iPSC-CM Time-Course	wild-type	Day 60	91727749	202	63003790	0.6869	196.65	24808738
MJS21a_D60_main	Bulk RNA-Seq (polyA)	WTB iPSC-CM Time-Course	wild-type	Day 60	92327202	202	62532781	0.6773	196.54	22447948
eCLIP
Sample Name	Assay	Dataset	Genotype	Group	Number of input reads	Average input read length	Uniquely mapped reads number	Uniquely mapped reads %	Average mapped length	Number of splices: Total
SB_RBM20_WT1_CLIP_R_S51_L003	eCLIP	WTC iPSC-CM Day 30 - Lactate Purification	wild-type	wild-type (RBM20-Antibody)	36733508	75	7395005	0.2013	61.75	NA
SB_RBM20_WT1_IN_R_S50_L003	eCLIP	WTC iPSC-CM Day 30 - Lactate Purification	wild-type	wild-type (Input)	36294341	75	3352962	0.0924	63.51	NA
SB_RBM20_WT2_CLIP_R_S65_L004	eCLIP	WTC iPSC-CM Day 30 - Lactate Purification	wild-type	wild-type (RBM20-Antibody)	40327456	75	9199786	0.2281	61.95	NA
SB_RBM20_WT2_IN_R_S64_L004	eCLIP	WTC iPSC-CM Day 30 - Lactate Purification	wild-type	wild-type (Input)	42772874	75	910993	0.0213	63.24	NA
SB_RBM20_Homo1_CLIP_R_S53_L003	eCLIP	WTC iPSC-CM Day 30 - Lactate Purification	R636S-HMZ	RBM20 HMZ mutant (RBM20-Antibody)	33244065	75	8810633	0.265	61.9	NA
SB_RBM20_Homo1_IN_R_S52_L003	eCLIP	WTC iPSC-CM Day 30 - Lactate Purification	R636S-HMZ	RBM20 HMZ mutant (Input)	35789903	75	11874645	0.3318	62.32	NA
SB_RBM20_Homo2_CLIP_R_S67_L004	eCLIP	WTC iPSC-CM Day 30 - Lactate Purification	R636S-HMZ	RBM20 HMZ mutant (RBM20-Antibody)	36852916	75	12759895	0.3462	60.89	NA
SB_RBM20_Homo2_IN_R_S66_L004	eCLIP	WTC iPSC-CM Day 30 - Lactate Purification	R636S-HMZ	RBM20 HMZ mutant (Input)	38382402	75	10205361	0.2659	62.32	NA
WTB polyA-RBM20
Sample Name	Assay	Dataset	Genotype	Group	Number of input reads	Average input read length	Uniquely mapped reads number	Uniquely mapped reads %	Average mapped length	Number of splices: Total
WTB_WT-S1_r1	Bulk RNA-Seq (polyA)	WTB iPSC-CM Day 30 - Lactate Purification	wild-type	wild-type	91860275	200	82091852	0.8937	197.6	30723444
WTB_WT-S2_r1	Bulk RNA-Seq (polyA)	WTB iPSC-CM Day 30 - Lactate Purification	wild-type	wild-type	86218409	200	74829648	0.8679	196.47	36194858
WTB_Het_R636-S1-r1	Bulk RNA-Seq (polyA)	WTB iPSC-CM Day 30 - Lactate Purification	R636S-HTZ	RBM20 HTZ mutant	41289348	200	36600198	0.8864	197.27	13164544
WTB_Het_R636-S2_r1	Bulk RNA-Seq (polyA)	WTB iPSC-CM Day 30 - Lactate Purification	R636S-HTZ	RBM20 HTZ mutant	98369742	200	84449692	0.8585	196.41	38408555
polyA-RBM20
Sample Name	Assay	Dataset	Genotype	Group	Number of input reads	Average input read length	Uniquely mapped reads number	Uniquely mapped reads %	Average mapped length	Number of splices: Total
WTC_WT-S1_r2	Bulk RNA-Seq (polyA)	WTC iPSC-CM Day 30 - Lactate Purification	wild-type	wild-type	57859814	200	47370764	0.8187	196.45	28394752
WTC_WT-S15_r3	Bulk RNA-Seq (polyA)	WTC iPSC-CM Day 30 - Lactate Purification	wild-type	wild-type	68661176	200	63598540	0.9263	198.45	31227194
WTC_WT-S18_r3	Bulk RNA-Seq (polyA)	WTC iPSC-CM Day 30 - Lactate Purification	wild-type	wild-type	66228891	200	61643380	0.9308	198.32	35320941
WTC_WT-S2_r2	Bulk RNA-Seq (polyA)	WTC iPSC-CM Day 30 - Lactate Purification	wild-type	wild-type	50671624	200	41225782	0.8136	196.24	23273403
WTC_WT-S21_r3	Bulk RNA-Seq (polyA)	WTC iPSC-CM Day 30 - Lactate Purification	wild-type	wild-type	126240145	200	90175876	0.7143	197.94	65385828
WTC_WT-S3_r2	Bulk RNA-Seq (polyA)	WTC iPSC-CM Day 30 - Lactate Purification	wild-type	wild-type	44967309	200	36872352	0.82	196.24	20393645
Conklin_0652_WTC11_Cont_1_S14	Bulk RNA-Seq (polyA)	WTC iPSC-CM Day 30 - Lactate Purification	wild-type	wild-type	124049648	252	105992117	0.8544	245.3	82062403
Conklin_0652_WTC11_Cont_2_S15	Bulk RNA-Seq (polyA)	WTC iPSC-CM Day 30 - Lactate Purification	wild-type	wild-type	142796347	252	122801201	0.86	245.49	97852636
WTC_Het_R636-S1_r2	Bulk RNA-Seq (polyA)	WTC iPSC-CM Day 30 - Lactate Purification	R636S-HTZ	RBM20 HTZ mutant	61183557	200	47926878	0.7833	196.24	23371248
WTC_Het_R636-S16_r3	Bulk RNA-Seq (polyA)	WTC iPSC-CM Day 30 - Lactate Purification	R636S-HTZ	RBM20 HTZ mutant	48015384	200	44940984	0.936	198.61	18675420
WTC_Het_R636-S19_r3	Bulk RNA-Seq (polyA)	WTC iPSC-CM Day 30 - Lactate Purification	R636S-HTZ	RBM20 HTZ mutant	79464374	200	68580701	0.863	198.03	35867203
WTC_Het_R636-S2_r2	Bulk RNA-Seq (polyA)	WTC iPSC-CM Day 30 - Lactate Purification	R636S-HTZ	RBM20 HTZ mutant	83672279	200	64648251	0.7726	195.68	37814285
WTC_Het_R636-S22_r3	Bulk RNA-Seq (polyA)	WTC iPSC-CM Day 30 - Lactate Purification	R636S-HTZ	RBM20 HTZ mutant	102924685	200	81636005	0.7932	197.92	52818362
WTC_Het_R636-S3_r2	Bulk RNA-Seq (polyA)	WTC iPSC-CM Day 30 - Lactate Purification	R636S-HTZ	RBM20 HTZ mutant	73107913	200	61064904	0.8353	196.37	29307003
WTC_Homo_R636-S17_r3	Bulk RNA-Seq (polyA)	WTC iPSC-CM Day 30 - Lactate Purification	R636S-HMZ	RBM20 HMZ mutant	77843957	200	72832321	0.9356	198.44	29382149
WTC_Homo_R636-S20_r3	Bulk RNA-Seq (polyA)	WTC iPSC-CM Day 30 - Lactate Purification	R636S-HMZ	RBM20 HMZ mutant	91385888	200	80349935	0.8792	198.24	43307985
WTC_Homo_R636-S23_r3	Bulk RNA-Seq (polyA)	WTC iPSC-CM Day 30 - Lactate Purification	R636S-HMZ	RBM20 HMZ mutant	82226624	200	73333406	0.8918	198.28	46412989
WTC_638_Del_8_1-S6_r4	Bulk RNA-Seq (polyA)	WTC iPSC-CM Day 30 - Lactate Purification	RBM20 8bp-del	RBM20 KO	150686326	200	136502962	0.9059	196.77	68166670
WTC_638_Del_8_2-S7_r4	Bulk RNA-Seq (polyA)	WTC iPSC-CM Day 30 - Lactate Purification	RBM20 8bp-del	RBM20 KO	84038930	200	75908406	0.9033	197.02	36426894
WTC_638_Del_8_3-S8_r4	Bulk RNA-Seq (polyA)	WTC iPSC-CM Day 30 - Lactate Purification	RBM20 8bp-del	RBM20 KO	84225148	200	76084448	0.9033	196.83	41496914
WTC_638_Del_8_4_S9_r4	Bulk RNA-Seq (polyA)	WTC iPSC-CM Day 30 - Lactate Purification	RBM20 8bp-del	RBM20 KO	182360086	200	165509666	0.9076	196.81	88561432
RiboMinus-RBM20
Sample Name	Assay	Dataset	Genotype	Group	Number of input reads	Average input read length	Uniquely mapped reads number	Uniquely mapped reads %	Average mapped length	Number of splices: Total
WT-GCaMP-1_S1	Bulk RNA-Seq (RiboMinus)	WTC iPSC-CM Day 30 - Lactate Purification	wild-type	wild-type	13195460	152	10474477	0.7938	145.97	742355
WT-GCaMP-2_S3	Bulk RNA-Seq (RiboMinus)	WTC iPSC-CM Day 30 - Lactate Purification	wild-type	wild-type	11535656	152	9057687	0.7852	145.92	503258
R636S-Het-1_S4	Bulk RNA-Seq (RiboMinus)	WTC iPSC-CM Day 30 - Lactate Purification	R636S-HTZ	RBM20 HTZ mutant	11353389	152	9033954	0.7957	145.74	616881
R636S-Het-2_S5	Bulk RNA-Seq (RiboMinus)	WTC iPSC-CM Day 30 - Lactate Purification	R636S-HTZ	RBM20 HTZ mutant	11857288	152	9320703	0.7861	146.03	537724
R636S-Het-3_S6	Bulk RNA-Seq (RiboMinus)	WTC iPSC-CM Day 30 - Lactate Purification	R636S-HTZ	RBM20 HTZ mutant	9948540	152	7684520	0.7724	145.65	569251
R636S-Homo_S7	Bulk RNA-Seq (RiboMinus)	WTC iPSC-CM Day 30 - Lactate Purification	R636S-HMZ	RBM20 HMZ mutant	13088661	152	10252879	0.7833	146.18	782414
8bp-del-Homo-1_S10	Bulk RNA-Seq (RiboMinus)	WTC iPSC-CM Day 30 - Lactate Purification	RBM20 8bp-del	RBM20 KO	11798426	152	9290466	0.7874	146	541602
8bp-del-Homo-2_S2	Bulk RNA-Seq (RiboMinus)	WTC iPSC-CM Day 30 - Lactate Purification	RBM20 8bp-del	RBM20 KO	14382700	152	11347327	0.789	146.12	1155239
Pig-RBM20
Sample Name	Assay	Dataset	Genotype	Group	Number of input reads	Average input read length	Uniquely mapped reads number	Uniquely mapped reads %	Average mapped length	Number of splices: Total
Y211_S13_L002	Bulk RNA-Seq	16-week-old pigs left ventricle	wild-type	wild-type	44162737	140	39124192	0.8859	139.66	7513549
Y217_S14_L002	Bulk RNA-Seq	16-week-old pigs left ventricle	wild-type	wild-type	35097398	138	26364158	0.7512	137.77	7077053
Y292_S15_L002	Bulk RNA-Seq	16-week-old pigs left ventricle	wild-type	wild-type	34714425	139	28573877	0.8231	138.28	5541093
Y296_S16_L002	Bulk RNA-Seq	16-week-old pigs left ventricle	wild-type	wild-type	61514052	138	46283751	0.7524	137.18	11295000
Y298_S17_L002	Bulk RNA-Seq	16-week-old pigs left ventricle	wild-type	wild-type	54409512	138	41107274	0.7555	137.7	9351591
Y299_S18_L002	Bulk RNA-Seq	16-week-old pigs left ventricle	wild-type	wild-type	69139617	139	55808139	0.8072	138.27	13383717
Y300_S19_L002	Bulk RNA-Seq	16-week-old pigs left ventricle	wild-type	wild-type	43437539	138	35723883	0.8224	138.08	8067565
B505_S8_L001	Bulk RNA-Seq	16-week-old pigs left ventricle	R636S-HTZ	RBM20 HTZ mutant	30447215	138	26259616	0.8625	137.38	6863348
B506_S9_L001	Bulk RNA-Seq	16-week-old pigs left ventricle	R636S-HTZ	RBM20 HTZ mutant	42256207	140	34665378	0.8204	139.27	7810226
B507_S10_L001	Bulk RNA-Seq	16-week-old pigs left ventricle	R636S-HTZ	RBM20 HTZ mutant	73661836	138	52627004	0.7144	137.51	12092472
B508_S11_L002	Bulk RNA-Seq	16-week-old pigs left ventricle	R636S-HTZ	RBM20 HTZ mutant	62563751	139	52057361	0.8321	138.92	9950979
B498_S1_L001	Bulk RNA-Seq	16-week-old pigs left ventricle	R636S-HMZ	RBM20 HMZ mutant	43059964	137	30419370	0.7064	135.64	7068978
B499_S2_L001	Bulk RNA-Seq	16-week-old pigs left ventricle	R636S-HMZ	RBM20 HMZ mutant	31568795	137	25115457	0.7956	136.78	6900622
B500_S3_L001	Bulk RNA-Seq	16-week-old pigs left ventricle	R636S-HMZ	RBM20 HMZ mutant	31286009	138	25222996	0.8062	137.88	5915573
B502_S5_L001	Bulk RNA-Seq	16-week-old pigs left ventricle	R636S-HMZ	RBM20 HMZ mutant	45641547	138	37288071	0.817	137.99	7966165
B509_S12_L002	Bulk RNA-Seq	16-week-old pigs left ventricle	R636S-HMZ	RBM20 HMZ mutant	31447400	139	25033225	0.796	138.83	4993927

### Sheet: Sheet1
UID	SB_RBM20_WT2_IN_R_S64_L004	SB_RBM20_Homo2_IN_R_S66_L004	SB_RBM20_WT2_CLIP_R_S65_L004	SB_RBM20_Homo1_CLIP_R_S53_L003	SB_RBM20_Homo1_IN_R_S52_L003	SB_RBM20_WT1_IN_R_S50_L003	SB_RBM20_WT1_CLIP_R_S51_L003	SB_RBM20_Homo2_CLIP_R_S67_L004
Number of input reads	42772874	38382402	40327456	33244065	35789903	36294341	36733508	36852916
Average input read length	75	75	75	75	75	75	75	75
Uniquely mapped reads number	910993	10205361	9199786	8810633	11874645	3352962	7395005	12759895
Uniquely mapped reads %	0.0213	0.2659	0.2281	0.265	0.3318	0.0924	0.2013	0.3462
Average mapped length |	63.24	62.32	61.95	61.9	62.32	63.51	61.75	60.89
Number of splices: Total |	62762	388225	423879	450050	360245	185341	390327	351253
Number of splices: Annotated (sjdb) |	20523	182983	88756	308228	187070	60601	72737	132659
Number of splices: GT/AG |	57915	361802	386806	413694	334163	171719	357407	313617
Number of splices: GC/AG |	3464	17060	27456	15757	16719	9753	24311	21366
Number of splices: AT/AC |	43	419	956	1517	435	123	965	2347
Number of splices: Non-canonical |	1340	8944	8661	19082	8928	3746	7644	13923
Mismatch rate per base, % |	0.0137	0.0094	0.0134	0.0093	0.009	0.0127	0.0144	0.0108
Deletion rate per base |	0.0001	0.0001	0.0002	0.0009	0.0001	0.0001	0.0005	0.0007
Deletion average length |	1.83	1.64	1.97	1.67	1.57	1.84	1.66	1.59
Insertion rate per base |	0.0001	0	0	0.0001	0	0	0	0.0001
Insertion average length |	1.75	1.61	1.66	2.01	1.75	1.68	1.55	1.74
MULTI-MAPPING READS:
Number of reads mapped to multiple loci |	5259866	11468552	11788450	15126983	11672990	12758057	11708241	6691962
% of reads mapped to multiple loci |	0.123	0.2988	0.2923	0.455	0.3262	0.3515	0.3187	0.1816
Number of reads mapped to too many loci |	248165	657475	1972436	259215	659067	517067	1884215	486287
% of reads mapped to too many loci |	0.0058	0.0171	0.0489	0.0078	0.0184	0.0142	0.0513	0.0132
UNMAPPED READS:
% of reads unmapped: too many mismatches |	0	0	0	0	0	0	0	0
% of reads unmapped: too short |	0.8499	0.4182	0.4306	0.2721	0.3236	0.5418	0.4286	0.4589
% of reads unmapped: other |	0	0	0	0	0	0	0	0.0001
CHIMERIC READS:
Number of chimeric reads |	0	0	0	0	0	0	0	0
% of chimeric reads |	0	0	0	0	0	0	0	0
UID	Number of input reads	Average input read length	Uniquely mapped reads number	Uniquely mapped reads %	Average mapped length |
SB_RBM20_WT2_IN_R_S64_L004	42772874	75	910993	0.0213	63.24
SB_RBM20_Homo2_IN_R_S66_L004	38382402	75	10205361	0.2659	62.32
SB_RBM20_WT2_CLIP_R_S65_L004	40327456	75	9199786	0.2281	61.95
SB_RBM20_Homo1_CLIP_R_S53_L003	33244065	75	8810633	0.265	61.9
SB_RBM20_Homo1_IN_R_S52_L003	35789903	75	11874645	0.3318	62.32
SB_RBM20_WT1_IN_R_S50_L003	36294341	75	3352962	0.0924	63.51
SB_RBM20_WT1_CLIP_R_S51_L003	36733508	75	7395005	0.2013	61.75
SB_RBM20_Homo2_CLIP_R_S67_L004	36852916	75	12759895	0.3462	60.89
