## Extended Data Table 5 for "Gain-of-function cardiomyopathic mutations in RBM20 rewire splicing regulation and re-distribute ribonucleoprotein granules within processing bodies"

### Sheet: ED.Table.5
# ToppFun and GO-Elite gene-set enrichment for genes associated with RBM20-mutant/FUS-mutant overlapping peaks
Gene-Set Name	Gene-Set Type	Number Changed	Number Measured	Z Score	FisherExactP
Congenital chromosomal disease	Disease	27	702	4.93709	2.94e-05
Dysmorphic features	Disease	10	137	5.40366	6.29e-05
Speech Delay	Disease	6	45	6.34403	7.01e-05
Monocytic leukemia	Disease	7	69	5.72963	0.000104146
Intellectual Disability	Disease	41	1404	4.22819	0.00011433
M5b Acute differentiated monocytic leukemia	Disease	9	120	5.23198	0.000119
Moderate intellectual disability	Disease	5	34	6.15608	0.000178603
Developmental delay (disorder)	Disease	21	552	4.27769	0.000184
Congenital anomaly of face	Disease	8	103	5.0631	0.00022275
AMYOTROPHIC LATERAL SCLEROSIS 2, JUVENILE (disorder)	Disease	4	20	6.62234	0.000238795
SPASTIC ATAXIA, CHARLEVOIX-SAGUENAY TYPE	Disease	4	21	6.43532	0.000291349
Prostatic Neoplasms	Disease	36	1272	3.73937	0.000590294
Global developmental delay	Disease	23	681	3.85664	0.000700802
Severe intellectual disability	Disease	9	159	4.15748	0.000949677
Congenital Heart Defects	Disease	14	340	3.80446	0.00103569
Myelodysplasia	Disease	8	132	4.15581	0.00116759
Malignant Neoplasms	Disease	153	8058	3.22465	0.00130106
Precursor Cell Lymphoblastic Leukemia Lymphoma	Disease	24	754	3.62868	0.00131974
Acute monocytic/monoblastic leukemia	Disease	4	32	4.96871	0.0015281
Brachydactyly	Disease	5	55	4.48446	0.00170697
Mental Retardation	Disease	17	473	3.57773	0.00189239
Primary malignant neoplasm	Disease	147	7728	3.13387	0.00191813
Mild Mental Retardation	Disease	6	86	4.03398	0.00236726
Erythrophagocytosis	Disease	4	39	4.35975	0.00320695
Cleft Palate	Disease	10	227	3.44854	0.00327964
Malignant neoplasm of prostate	Disease	88	4250	2.99928	0.00346336
Therapy-related myelodysplastic syndrome	Disease	4	40	4.28502	0.00352
Neurodevelopmental Disorders	Disease	17	516	3.18673	0.00369726
B-Cell Lymphomas	Disease	34	1318	3.05129	0.0038635
Childhood Acute Monocytic Leukemia	Disease	5	69	3.79179	0.004616
Adult Acute Monocytic Leukemia	Disease	5	69	3.79179	0.004616
Central Serous Chorioretinopathy	Disease	9	203	3.29129	0.0049689
Acute myelomonocytic leukemia	Disease	6	100	3.56491	0.00500446
Hypocholesterolemia	Disease	6	103	3.47542	0.00577402
Familial generalized lipodystrophy	Disease	4	46	3.88446	0.00583973
Cerebellar Ataxia	Disease	14	403	3.09936	0.00641916
Head and Neck Carcinoma	Disease	22	766	2.95136	0.00669647
Trichohepatoenteric Syndrome	Disease	14	409	3.03911	0.00693796
Congenital heart disease	Disease	10	254	3.04683	0.0071484
Neoplasm Metastasis	Disease	115	5988	2.672	0.00814342
Spinal Muscular Atrophy	Disease	11	302	2.9121	0.00858651
Congenital ocular coloboma (disorder)	Disease	5	81	3.33186	0.0090428
Malignant neoplasm of breast	Disease	124	6549	2.64394	0.00930467
Mental impairment	Disease	4	53	3.4978	0.00962113
Malignant Head and Neck Neoplasm	Disease	21	747	2.77627	0.00979223
Congenital malformation syndrome	Disease	4	54	3.44812	0.0102651
Acute Megakaryocytic Leukemias	Disease	7	152	3.01453	0.0104006
Precursor T-Cell Lymphoblastic Leukemia-Lymphoma	Disease	18	603	2.83248	0.0108426
Leukoencephalopathy, Progressive Multifocal	Disease	9	230	2.86784	0.0108676
Syndactyly	Disease	4	55	3.39965	0.0109363
MIXED LINEAGE LEUKEMIA	Disease	9	231	2.85333	0.0111576
Prostate carcinoma	Disease	82	4066	2.59621	0.011333
Leukemia, Myelocytic, Acute	Disease	52	2368	2.61763	0.0123762
Ataxia	Disease	12	343	2.89114	0.0124806
Abnormality of the skeletal system	Disease	6	123	2.9533	0.0132575
Secondary malignant neoplasm of bone	Disease	18	629	2.6419	0.0134659
Gastroenteritis	Disease	5	90	3.04141	0.0138507
Lysosomal Storage Diseases	Disease	6	125	2.90704	0.0142627
Ductal Carcinoma	Disease	9	241	2.71228	0.0143871
Hallucinations	Disease	4	60	3.17361	0.0147152
Mental Retardation, X-Linked	Disease	6	126	2.88426	0.0147846
Cardiac Arrhythmia	Disease	13	410	2.62761	0.0147892
Adult Rhabdomyosarcoma	Disease	15	493	2.65667	0.0149386
Leukemia, T-Cell	Disease	13	411	2.61817	0.0150164
Acute leukemia	Disease	17	577	2.69237	0.0151758
Childhood Rhabdomyosarcoma	Disease	15	500	2.59837	0.0160872
Acute lymphocytic leukemia	Disease	30	1226	2.54683	0.0164317
Childhood Leukemia	Disease	38	1659	2.46541	0.0168586
AMYOTROPHIC LATERAL SCLEROSIS 1	Disease	6	130	2.79533	0.0170054
Diabetes Mellitus, Non-Insulin-Dependent	Disease	56	2643	2.44518	0.01716
Treatment related acute myeloid leukaemia	Disease	4	63	3.0495	0.0173334
Laryngeal cleft	Disease	4	63	3.0495	0.0173334
Adult T-Cell Lymphoma/Leukemia	Disease	15	507	2.541	0.0174043
Childhood Acute Myeloid Leukemia	Disease	8	208	2.64748	0.0174648
Precursor B-cell lymphoblastic leukemia	Disease	14	446	2.689	0.0177666
Breast Carcinoma	Disease	117	6239	2.39842	0.0179037
Uranostaphyloschisis	Disease	7	170	2.6765	0.0182663
Spinocerebellar Ataxia Type 6 (disorder)	Disease	4	64	3.00983	0.0182665
Ovarian Carcinoma	Disease	15	512	2.50056	0.0184514
Tumor Initiation	Disease	15	513	2.49253	0.0186716
Common Migraine	Disease	4	65	2.97096	0.0192303
Adult Myelodysplastic Syndrome	Disease	11	324	2.65726	0.0195315
Childhood Myelodysplastic Syndrome	Disease	11	326	2.63511	0.0199484
Spinocerebellar Ataxia Type 1	Disease	5	100	2.75933	0.0209328
Leukemogenesis	Disease	24	946	2.44638	0.0212286
Simple Partial Status Epilepticus	Disease	4	67	2.89549	0.0212508
Complex Partial Status Epilepticus	Disease	4	67	2.89549	0.0212508
Bicuspid aortic valve	Disease	5	101	2.73309	0.0217496
Status Epilepticus, Subclinical	Disease	4	68	2.85884	0.022308
Adult Diffuse Large B-Cell Lymphoma	Disease	14	478	2.41216	0.0236435
Non-Convulsive Status Epilepticus	Disease	4	70	2.78757	0.0245172
Dysmorphism	Disease	4	72	2.71887	0.0268542
Huntington Disease	Disease	23	918	2.32885	0.0278827
Primary central nervous system lymphoma	Disease	6	146	2.47076	0.0281716
Grand Mal Status Epilepticus	Disease	4	74	2.65256	0.0293201
End stage cardiac failure	Disease	4	74	2.65256	0.0293201
Acute monocytic leukemia	Disease	17	615	2.41347	0.0293921
Rhabdomyosarcoma	Disease	15	528	2.3741	0.0300063
Craniofacial Abnormalities	Disease	8	231	2.32122	0.0302617
Adenoid Cystic Carcinoma	Disease	10	306	2.4008	0.030982
Frontotemporal Lobar Degeneration	Disease	7	191	2.33337	0.0318601
Hypospadias	Disease	5	112	2.46435	0.032117
Intrahepatic Cholangiocarcinoma	Disease	13	451	2.26093	0.0328347
Petit mal status	Disease	4	77	2.55726	0.033263
Kallmann Syndrome	Disease	4	77	2.55726	0.033263
Secondary malignant neoplasm of lymph node	Disease	55	2677	2.17275	0.0341904
Pervasive Development Disorder	Disease	10	316	2.29139	0.0348621
Rectal Carcinoma	Disease	13	459	2.1938	0.0356972
Noninfiltrating Intraductal Carcinoma	Disease	13	459	2.1938	0.0356972
Migraine with Aura	Disease	4	79	2.49631	0.0360552
Bone Diseases, Developmental	Disease	4	79	2.49631	0.0360552
Kaposi Sarcoma	Disease	13	462	2.16896	0.0368707
ovarian neoplasm	Disease	48	2288	2.16101	0.037315
Bulbo-Spinal Atrophy, X-Linked	Disease	5	117	2.35281	0.0376974
Malignant mesothelioma	Disease	12	402	2.29862	0.0378605
Mammary Neoplasms	Disease	48	2300	2.1222	0.0380715
leiomyosarcoma	Disease	7	199	2.21438	0.0384581
Malignant neoplasm of lung	Disease	76	3909	2.11522	0.0400125
Hemochromatosis	Disease	4	82	2.40843	0.0404902
Invasive Lobular Breast Carcinoma	Disease	4	85	2.32449	0.0452216
Lafora Disease	Disease	4	86	2.29733	0.0468645
secondary acute myeloid leukemia	Disease	4	87	2.27057	0.0485403
Traditional Serrated Adenoma	Disease	4	87	2.27057	0.0485403
Diabetic Angiopathies	Disease	4	88	2.24418	0.0502489
Muscular Dystrophy, Facioscapulohumeral	Disease	5	129	2.10735	0.0533851
Iron deficiency	Disease	6	171	2.04167	0.0537702
Fanconi Anemia	Disease	11	378	2.10885	0.0542731
Polyarthritis, Juvenile, Rheumatoid Factor Positive	Disease	5	130	2.08816	0.0548403
Polyarthritis, Juvenile, Rheumatoid Factor Negative	Disease	5	130	2.08816	0.0548403
Salmonella infections	Disease	4	93	2.11758	0.0592808
Primary immune deficiency disorder	Disease	4	93	2.11758	0.0592808
Angiogenic Switch	Disease	4	93	2.11758	0.0592808
Corneal Neovascularization	Disease	4	96	2.04558	0.0650874
High-Risk Neuroblastoma	Disease	4	97	2.02219	0.0670866
Migraine Disorders	Disease	10	342	2.02464	0.0722859
Developmental Disabilities	Disease	10	343	2.01485	0.0726512
embryo development ending in birth or egg hatching	GO	29	809	5.01767	1.64e-05
chordate embryonic development	GO	28	786	4.89002	2.55e-05
embryo development	GO	37	1221	4.58302	4.07e-05
negative regulation of nucleobase-containing compound metabolic process	GO	42	1478	4.456	4.79e-05
positive regulation of nucleobase-containing compound metabolic process	GO	51	1926	4.41271	5.99e-05
peptidyl-amino acid modification	GO	38	1282	4.50172	6.04e-05
negative regulation of microtubule depolymerization	GO	5	31	6.72872	8.81e-05
post-embryonic development	GO	9	125	5.28227	0.000108916
nuclear outer membrane-endoplasmic reticulum membrane network	GO	32	1050	4.27765	0.000116713
negative regulation of RNA metabolic process	GO	39	1383	4.22982	0.000117536
microtubule depolymerization	GO	6	53	5.91139	0.000133182
regulation of microtubule depolymerization	GO	5	35	6.24994	0.000160403
endoplasmic reticulum membrane	GO	31	1029	4.13707	0.000181412
regulation of B cell apoptotic process	GO	4	21	6.64063	0.000237445
dephosphorylation	GO	18	475	4.18341	0.000298732
negative regulation of nucleic acid-templated transcription	GO	36	1293	3.9699	0.000301828
negative regulation of RNA biosynthetic process	GO	36	1295	3.95998	0.000306716
chromosomal region	GO	14	317	4.33178	0.000310379
cell junction	GO	36	1308	3.89586	0.00034415
protein dephosphorylation	GO	14	322	4.26401	0.000363359
regulation of cellular component movement	GO	33	1159	3.92734	0.000377201
positive regulation of RNA metabolic process	GO	45	1765	3.84704	0.000399592
regulation of protein-containing complex disassembly	GO	8	120	4.69139	0.000441407
endothelium development	GO	9	151	4.54792	0.000449092
negative regulation of microtubule polymerization or depolymerization	GO	5	44	5.40838	0.000480999
chromosome, centromeric region	GO	10	186	4.39202	0.000497191
positive regulation of macromolecule biosynthetic process	GO	48	1953	3.71552	0.000516041
mRNA 3'-UTR AU-rich region binding	GO	4	26	5.84808	0.000559321
fibroblast apoptotic process	GO	4	26	5.84808	0.000559321
microtubule polymerization or depolymerization	GO	8	125	4.542	0.00057965
regulation of cellular component biogenesis	GO	29	984	3.86669	0.000579939
regulation of locomotion	GO	32	1146	3.74559	0.000600714
neural crest cell differentiation	GO	7	97	4.66324	0.000624577
Ras protein signal transduction	GO	17	463	3.91731	0.00062467
positive regulation of transcription, DNA-templated	GO	41	1593	3.72014	0.00071854
B cell apoptotic process	GO	4	28	5.5891	0.00074829
AU-rich element binding	GO	4	28	5.5891	0.00074829
cell projection organization	GO	43	1721	3.61105	0.000773182
regulation of small GTPase mediated signal transduction	GO	14	348	3.93138	0.000781222
negative regulation of intracellular signal transduction	GO	21	649	3.72891	0.00082744
PML body	GO	7	102	4.48702	0.000843023
protein modification by small protein conjugation	GO	26	877	3.68355	0.000858015
positive regulation of nucleic acid-templated transcription	GO	42	1678	3.57698	0.00096661
positive regulation of RNA biosynthetic process	GO	42	1679	3.57287	0.000970581
regulation of glycogen biosynthetic process	GO	4	30	5.3549	0.00097839
regulation of glucan biosynthetic process	GO	4	30	5.3549	0.00097839
plasma membrane bounded cell projection organization	GO	42	1685	3.54829	0.000996839
cardiocyte differentiation	GO	10	204	4.03986	0.0010137
negative regulation of phosphate metabolic process	GO	20	616	3.65257	0.00107462
negative regulation of phosphorus metabolic process	GO	20	617	3.64467	0.00109302
MAPK targets/ Nuclear events mediated by MAP kinases	GO	4	31	5.24585	0.00111028
chaperone binding	GO	7	107	4.32186	0.00111776
trabecula morphogenesis	GO	5	53	4.77665	0.00113969
regulation of neuron differentiation	GO	23	760	3.5613	0.0012014
transforming growth factor beta receptor binding	GO	5	54	4.71557	0.00124088
histone acetyltransferase complex	GO	6	80	4.44269	0.00124666
collateral sprouting	GO	4	32	5.14159	0.00125414
positive regulation of protein modification by small protein conjugation or removal	GO	8	141	4.11192	0.00127214
small GTPase mediated signal transduction	GO	19	579	3.60775	0.001314
transcription coregulator activity	GO	19	580	3.59954	0.00133535
regulation of Ras protein signal transduction	GO	11	249	3.83397	0.00134293
protein ubiquitination	GO	24	799	3.60165	0.00138144
negative regulation of cellular biosynthetic process	GO	41	1668	3.40686	0.00141359
protein domain specific binding	GO	24	804	3.56875	0.00143693
phosphoric ester hydrolase activity	GO	21	662	3.63014	0.00145542
negative regulation of Ras protein signal transduction	GO	5	56	4.59791	0.00146299
cell-cell contact zone	GO	6	83	4.32139	0.00150885
regulation of cell motility	GO	29	1063	3.42157	0.00160315
positive regulation of cell death	GO	24	817	3.4843	0.00162
negative regulation of macromolecule biosynthetic process	GO	40	1608	3.44137	0.00165234
heart development	GO	21	677	3.51893	0.00168748
regulation of synapse organization	GO	11	257	3.7128	0.00172578
muscle cell development	GO	10	220	3.75832	0.00178276
stem cell population maintenance	GO	9	185	3.80339	0.00188749
regulation of cardiac muscle contraction	GO	6	87	4.16844	0.00192133
negative regulation of phosphorylation	GO	17	501	3.55796	0.00196105
phosphatase activity	GO	15	427	3.48455	0.00198313
regulation of phosphate metabolic process	GO	45	1918	3.25366	0.00201631
regulation of phosphorus metabolic process	GO	45	1919	3.24994	0.0020269
in utero embryonic development	GO	17	504	3.53097	0.00203548
regulation of microtubule polymerization or depolymerization	GO	6	88	4.13164	0.00203662
regulation of cellular carbohydrate metabolic process	GO	8	152	3.85125	0.0020476
maintenance of cell number	GO	9	188	3.74617	0.00210591
body morphogenesis	GO	5	61	4.32712	0.00214505
regulation of glycogen metabolic process	GO	4	37	4.68096	0.00217284
mediator complex	GO	4	37	4.68096	0.00217284
core mediator complex	GO	4	37	4.68096	0.00217284
regulation of protein modification process	GO	46	1969	3.26291	0.00219629
negative regulation of biosynthetic process	GO	41	1701	3.27371	0.00220538
regulation of plasma membrane bounded cell projection organization	GO	23	786	3.38786	0.0022068
protein depolymerization	GO	7	121	3.90854	0.00227004
positive regulation of protein ubiquitination	GO	7	121	3.90854	0.00227004
regulation of protein depolymerization	GO	6	90	4.05969	0.00228279
protein acetyltransferase complex	GO	6	90	4.05969	0.00228279
acetyltransferase complex	GO	6	90	4.05969	0.00228279
negative regulation of small GTPase mediated signal transduction	GO	5	62	4.27654	0.00230525
negative regulation of transcription, DNA-templated	GO	32	1242	3.26096	0.00232446
regulation of synapse structure or activity	GO	11	268	3.5536	0.00239343
cell morphogenesis	GO	30	1144	3.25322	0.00239997
regulation of cell projection organization	GO	23	796	3.32288	0.00243716
dendritic shaft	GO	5	63	4.22704	0.00247397
regulation of postsynapse organization	GO	7	123	3.85457	0.0024903
regulation of glucose metabolic process	GO	7	123	3.85457	0.0024903
neural tube development	GO	9	193	3.6533	0.00251433
regulation of cell junction assembly	GO	6	92	3.98981	0.00255073
regulation of polysaccharide biosynthetic process	GO	4	39	4.52015	0.00264369
pigment cell differentiation	GO	4	39	4.52015	0.00264369
face morphogenesis	GO	4	39	4.52015	0.00264369
positive regulation of apoptotic process	GO	22	746	3.34949	0.00280435
kinetochore	GO	7	126	3.77571	0.00285109
regulation of cell migration	GO	27	1000	3.23756	0.00286131
positive regulation of cellular component biogenesis	GO	17	528	3.32168	0.00287265
divalent inorganic cation transmembrane transporter activity	GO	4	40	4.44393	0.00290344
adherens junction assembly	GO	6	95	3.88865	0.00299605
positive regulation of programmed cell death	GO	22	755	3.28915	0.0030117
neuron projection development	GO	29	1106	3.1945	0.00302051
positive regulation of catalytic activity	GO	38	1563	3.1969	0.00302371
synapse organization	GO	16	480	3.37105	0.00307993
tight junction	GO	7	128	3.72447	0.003113
nuclear body	GO	22	762	3.24279	0.00320807
mesenchymal cell differentiation	GO	10	239	3.45546	0.00324762
ruffle membrane	GO	6	97	3.8235	0.00332361
positive regulation of bone mineralization	GO	4	42	4.29904	0.00347423
cellular component morphogenesis	GO	32	1258	3.18419	0.00350204
neural tube formation	GO	7	131	3.6495	0.00353987
postsynapse organization	GO	9	204	3.45919	0.00363428
endothelial cell differentiation	GO	7	132	3.625	0.00369163
striated muscle cell development	GO	9	205	3.44219	0.00375285
protein modification by small protein conjugation or removal	GO	28	1067	3.14019	0.00381832
TGF-beta signaling pathway	GO	7	133	3.60073	0.00384828
histone acetyltransferase activity	GO	5	70	3.90772	0.00391573
phosphoprotein phosphatase activity	GO	11	286	3.30964	0.00392522
positive regulation of transcription by RNA polymerase II	GO	32	1284	3.06165	0.00401718
heart morphogenesis	GO	11	287	3.29663	0.00402909
cysteine-type endopeptidase regulator activity involved in apoptotic process	GO	4	44	4.16328	0.00411683
negative regulation of cell growth	GO	9	209	3.37522	0.00425781
cell-substrate junction assembly	GO	6	102	3.66802	0.00425876
leukocyte differentiation	GO	18	582	3.23595	0.00436428
peptide-lysine-N-acetyltransferase activity	GO	5	72	3.82421	0.00441924
cell junction assembly	GO	10	250	3.2934	0.00445781
head morphogenesis	GO	4	45	4.0985	0.00446631
regulation of striated muscle contraction	GO	6	103	3.63811	0.00446694
regulation of axonogenesis	GO	9	211	3.34233	0.00452941
negative regulation of signal transduction	GO	35	1448	3.02112	0.00454494
transcription corepressor activity	GO	10	251	3.2791	0.00458339
positive regulation of neuron differentiation	GO	15	456	3.20541	0.00465601
regulation of neuron projection development	GO	18	590	3.17347	0.00467266
protein tyrosine phosphatase activity	GO	6	104	3.60857	0.00468253
peptidyl-tyrosine dephosphorylation	GO	6	104	3.60857	0.00468253
epithelium development	GO	35	1455	2.99095	0.00471236
regulation of polysaccharide metabolic process	GO	4	46	4.03565	0.00483524
regulation of carbohydrate biosynthetic process	GO	6	105	3.5794	0.00490568
Insulin resistance	GO	6	105	3.5794	0.00490568
negative regulation of protein depolymerization	GO	5	74	3.74371	0.00496725
cellular polysaccharide biosynthetic process	GO	5	74	3.74371	0.00496725
endoplasmic reticulum to Golgi vesicle-mediated transport	GO	9	215	3.27768	0.00511301
cell junction organization	GO	11	298	3.15713	0.00532286
tube formation	GO	8	178	3.3204	0.0053558
cell morphogenesis involved in differentiation	GO	23	848	2.9992	0.0054238
neuron differentiation	GO	36	1518	2.94672	0.00551051
NOTCH1 Intracellular Domain Regulates Transcription	GO	4	48	3.91532	0.00563333
adherens junction organization	GO	7	143	3.37018	0.00570632
growth cone	GO	9	219	3.2145	0.00575334
ErbB1 downstream signaling	GO	6	109	3.4662	0.005877
axon	GO	22	790	3.06205	0.00606567
negative regulation of cell communication	GO	37	1566	2.9669	0.00612473
cellular polysaccharide metabolic process	GO	6	110	3.43873	0.00614027
negative regulation of signaling	GO	37	1570	2.9505	0.00618649
regulation of cell morphogenesis involved in differentiation	GO	12	348	3.03884	0.00626643
kinase binding	GO	24	894	3.01335	0.00644178
leading edge membrane	GO	8	184	3.21164	0.00650703
protein localization to microtubule cytoskeleton	GO	4	50	3.80156	0.00651479
positive regulation of biomineralization	GO	4	50	3.80156	0.00651479
positive regulation of biomineral tissue development	GO	4	50	3.80156	0.00651479
glycogen biosynthetic process	GO	4	50	3.80156	0.00651479
glucan biosynthetic process	GO	4	50	3.80156	0.00651479
DNA-binding transcription factor activity, RNA polymerase II-specific	GO	37	1589	2.87315	0.00659967
site of polarized growth	GO	9	224	3.13749	0.00663893
peptide N-acetyltransferase activity	GO	5	80	3.51843	0.00689845
regulation of synapse assembly	GO	6	113	3.35821	0.00698163
ameboidal-type cell migration	GO	15	486	2.93778	0.00716024
DNA-dependent DNA replication	GO	7	150	3.2206	0.0073589
positive regulation of cell morphogenesis involved in differentiation	GO	8	188	3.14155	0.0073727
histone binding	GO	8	189	3.12431	0.00760208
polysaccharide biosynthetic process	GO	5	82	3.44821	0.00764452
glycogen metabolic process	GO	5	82	3.44821	0.00764452
cell-cell junction	GO	15	491	2.89505	0.0077316
growth	GO	28	1133	2.80421	0.00780674
primary neural tube formation	GO	6	116	3.28039	0.00790347
artery development	GO	6	116	3.28039	0.00790347
somatic recombination of immunoglobulin gene segments	GO	4	53	3.64192	0.008001
developmental pigmentation	GO	4	53	3.64192	0.008001
negative regulation of protein-containing complex disassembly	GO	5	83	3.41393	0.00803784
glucan metabolic process	GO	5	83	3.41393	0.00803784
cellular glucan metabolic process	GO	5	83	3.41393	0.00803784
protein tyrosine kinase activity	GO	9	231	3.03314	0.00805032
embryonic epithelial tube formation	GO	7	153	3.15916	0.0081662
cell morphogenesis involved in neuron differentiation	GO	19	670	2.92169	0.00816782
protein phosphatase binding	GO	9	232	3.01855	0.00826927
cell part morphogenesis	GO	21	759	2.95709	0.00827331
cellular carbohydrate metabolic process	GO	11	317	2.93019	0.00831068
synapse assembly	GO	8	192	3.07328	0.00832252
axonogenesis	GO	16	525	2.98219	0.00877587
focal adhesion assembly	GO	5	85	3.34695	0.00886619
positive regulation of catabolic process	GO	14	449	2.87689	0.00887236
cardiac cell development	GO	6	119	3.20508	0.00890987
regulation of cellular response to stress	GO	21	774	2.86177	0.00896449
regulation of DNA-dependent DNA replication	GO	4	55	3.54204	0.00910598
epithelial tube morphogenesis	GO	13	395	2.98126	0.00910742
regulation of cell development	GO	27	1083	2.79868	0.00916165
cardiac muscle tissue development	GO	10	278	2.9173	0.00916178
regulation of cell morphogenesis	GO	16	532	2.92519	0.00923724
endoplasmic reticulum	GO	42	1900	2.72289	0.00927962
regulation of smoothened signaling pathway	GO	5	86	3.31422	0.00930169
Transcriptional regulation of white adipocyte differentiation	GO	5	86	3.31422	0.00930169
Sphingolipid metabolism	GO	5	86	3.31422	0.00930169
DNA-dependent ATPase activity	GO	6	121	3.15621	0.00962977
protein localization to cytoskeleton	GO	4	56	3.4939	0.0096939
exocrine system development	GO	4	56	3.4939	0.0096939
Role of Calcineurin-dependent NFAT signaling in lymphocytes	GO	4	56	3.4939	0.0096939
lymphocyte apoptotic process	GO	5	87	3.28198	0.00975171
positive regulation of cell projection organization	GO	14	457	2.80561	0.00997225
Protein processing in endoplasmic reticulum	GO	7	159	3.04067	0.00997397
polysaccharide metabolic process	GO	6	122	3.13215	0.0100049
bicellular tight junction	GO	6	122	3.13215	0.0100049
chromatin	GO	43	1952	2.7346	0.0100149
negative regulation of protein phosphorylation	GO	14	458	2.7968	0.0101209
neural crest cell development	GO	5	88	3.25022	0.0102165
cellular carbohydrate biosynthetic process	GO	5	88	3.25022	0.0102165
Longevity regulating pathway	GO	5	88	3.25022	0.0102165
DNA replication	GO	10	283	2.85495	0.0102999
negative regulation of cellular macromolecule biosynthetic process	GO	35	1517	2.73024	0.0105742
neuron development	GO	30	1251	2.73527	0.0106294
cell growth	GO	16	548	2.79808	0.0106798
morphogenesis of an epithelium	GO	18	634	2.84633	0.0108099
epithelial tube formation	GO	7	162	2.9835	0.01098
negative regulation of organelle organization	GO	13	411	2.82573	0.0110212
positive regulation of reproductive process	GO	5	90	3.18807	0.0111911
leukocyte apoptotic process	GO	6	125	3.06145	0.0111924
dendrite development	GO	10	287	2.80601	0.0112855
negative regulation of locomotion	GO	13	413	2.80679	0.0113138
regulation of nervous system development	GO	26	1040	2.75827	0.0115007
spindle microtubule	GO	4	59	3.35605	0.0116038
regulation of myoblast differentiation	GO	4	59	3.35605	0.0116038
peptide hormone binding	GO	4	59	3.35605	0.0116038
face development	GO	4	59	3.35605	0.0116038
regulation of neurogenesis	GO	24	933	2.79179	0.0116367
ATPase binding	GO	5	91	3.15766	0.0117014
protein-containing complex disassembly	GO	13	416	2.77858	0.0117758
phosphatase binding	GO	10	289	2.78185	0.0118043
transcription factor binding	GO	20	739	2.77809	0.0118485
positive regulation of neuron projection development	GO	12	356	2.95248	0.0119672
skeletal system development	GO	16	559	2.71313	0.012002
Cellular Senescence	GO	6	127	3.0155	0.0120373
integral component of organelle membrane	GO	12	357	2.94185	0.0120582
lysosomal lumen	GO	5	92	3.12767	0.0122273
neural crest cell migration	GO	4	60	3.31214	0.0122903
myoblast differentiation	GO	5	93	3.0981	0.012769
mesenchymal cell development	GO	5	93	3.0981	0.012769
head development	GO	22	851	2.69197	0.0127838
transferase activity, transferring phosphorus-containing groups	GO	39	1767	2.60354	0.0130517
stem cell development	GO	5	94	3.06893	0.0133267
energy reserve metabolic process	GO	5	94	3.06893	0.0133267
N-acetyltransferase activity	GO	5	94	3.06893	0.0133267
FoxO signaling pathway	GO	6	130	2.94825	0.0133876
DNA repair	GO	15	507	2.76161	0.0133959
embryonic morphogenesis	GO	18	663	2.64453	0.0134988
limb morphogenesis	GO	7	169	2.85504	0.0136108
appendage morphogenesis	GO	7	169	2.85504	0.0136108
regulation of focal adhesion assembly	GO	4	62	3.22715	0.0137399
regulation of cell-substrate junction assembly	GO	4	62	3.22715	0.0137399
regulation of protein localization to membrane	GO	8	211	2.77127	0.0141309
nuclear chromatin	GO	40	1822	2.60445	0.0142262
phosphotransferase activity, alcohol group as acceptor	GO	32	1386	2.6053	0.0149363
negative regulation of response to stimulus	GO	40	1842	2.53147	0.0149787
phosphatase regulator activity	GO	5	97	2.98377	0.0150979
generation of neurons	GO	37	1681	2.51173	0.0152842
MAP kinase activation in TLR cascade	GO	4	64	3.14567	0.0152939
cell leading edge	GO	13	435	2.60521	0.0153822
kinase activity	GO	35	1555	2.5759	0.0156769
regulation of phosphorylation	GO	38	1714	2.59577	0.0157119
negative regulation of transcription by RNA polymerase II	GO	23	909	2.64659	0.0158545
protein kinase binding	GO	21	803	2.68319	0.0158743
regulation of carbohydrate metabolic process	GO	8	216	2.69727	0.0160571
somatic diversification of immunoglobulins	GO	4	65	3.10618	0.0161106
somatic diversification of immune receptors via germline recombination within a single locus	GO	4	65	3.10618	0.0161106
somatic cell DNA recombination	GO	4	65	3.10618	0.0161106
Regulation of retinoblastoma protein	GO	4	65	3.10618	0.0161106
regulation of protein phosphorylation	GO	35	1567	2.52798	0.0162035
regulation of biomineralization	GO	5	99	2.92883	0.0163623
regulation of biomineral tissue development	GO	5	99	2.92883	0.0163623
positive regulation of ubiquitin-dependent protein catabolic process	GO	5	99	2.92883	0.0163623
cellular response to DNA damage stimulus	GO	21	812	2.62923	0.0164167
DNA-binding transcription repressor activity, RNA polymerase II-specific	GO	9	260	2.63836	0.0164386
DNA-binding transcription repressor activity	GO	9	260	2.63836	0.0164386
regulation of action potential	GO	4	66	3.06746	0.0169543
intercalated disc	GO	4	66	3.06746	0.0169543
Signaling events mediated by HDAC Class I	GO	4	66	3.06746	0.0169543
DNA-binding transcription factor binding	GO	12	389	2.61895	0.0170231
hexose metabolic process	GO	9	262	2.6131	0.0171904
neuron projection morphogenesis	GO	19	722	2.57574	0.0172954
regulation of dephosphorylation	GO	8	219	2.65385	0.0173001
regulation of small molecule metabolic process	GO	14	466	2.72711	0.0174359
regulation of leukocyte apoptotic process	GO	5	101	2.87529	0.0176952
apical junction complex	GO	6	139	2.75761	0.0180677
morphogenesis of embryonic epithelium	GO	7	179	2.68247	0.0181129
intrinsic component of organelle membrane	GO	12	394	2.57131	0.0181806
positive regulation of nervous system development	GO	17	635	2.50631	0.0186103
glucose metabolic process	GO	8	222	2.61115	0.018611
regulation of lymphocyte apoptotic process	GO	4	68	2.99228	0.0187232
positive regulation of reactive oxygen species biosynthetic process	GO	4	68	2.99228	0.0187232
clathrin-coated pit	GO	4	68	2.99228	0.0187232
aorta development	GO	4	68	2.99228	0.0187232
DNA recombination	GO	9	266	2.56326	0.0187692
negative regulation of cellular component movement	GO	12	397	2.54306	0.0189279
plasma membrane bounded cell projection morphogenesis	GO	19	736	2.48734	0.0190245
placenta development	GO	7	181	2.64937	0.0191254
lymphocyte differentiation	GO	12	398	2.5337	0.019186
regulation of adherens junction organization	GO	4	69	2.95575	0.019649
positive regulation of synapse assembly	GO	4	69	2.95575	0.019649
cell projection morphogenesis	GO	19	741	2.45622	0.0197601
positive regulation of axonogenesis	GO	5	104	2.79744	0.0198261
regulation of Rho protein signal transduction	GO	6	142	2.69744	0.0198491
positive regulation of protein catabolic process	GO	8	225	2.56913	0.0199916
DNA Repair	GO	9	269	2.52646	0.0200205
tissue morphogenesis	GO	21	847	2.42544	0.0201636
positive regulation of neurogenesis	GO	16	571	2.6226	0.020282
axon development	GO	16	571	2.6226	0.020282
positive regulation of dendrite development	GO	5	105	2.77212	0.0205721
Adipocytokine signaling pathway	GO	4	70	2.91991	0.0206025
cellular response to reactive oxygen species	GO	7	184	2.60055	0.0207176
embryonic placenta development	GO	5	106	2.7471	0.0213363
condensed chromosome, centromeric region	GO	5	106	2.7471	0.0213363
regulation of catabolic process	GO	24	998	2.44415	0.0214856
microtubule binding	GO	9	273	2.47815	0.0217814
ruffle	GO	7	186	2.56853	0.0218289
regulation of dendrite development	GO	7	186	2.56853	0.0218289
microtubule	GO	16	587	2.50519	0.0220822
segmentation	GO	5	107	2.72237	0.0221187
double-stranded DNA binding	GO	24	1006	2.40306	0.0223082
transferase complex	GO	20	786	2.48656	0.0223866
striated muscle contraction	GO	7	187	2.55268	0.0223998
cardiac muscle contraction	GO	6	146	2.61963	0.022405
B cell differentiation	GO	6	146	2.61963	0.022405
hematopoietic or lymphoid organ development	GO	24	1007	2.39795	0.0224203
endothelial cell development	GO	4	72	2.85016	0.0225937
Signaling by NOTCH1	GO	4	72	2.85016	0.0225937
peptidyl-tyrosine phosphorylation	GO	12	410	2.42343	0.0226411
stem cell differentiation	GO	9	275	2.4543	0.0227024
early endosome	GO	11	356	2.51116	0.0228901
JUN phosphorylation	GO	5	108	2.69794	0.0229195
JUN kinase activity	GO	5	108	2.69794	0.0229195
regulation of organelle assembly	GO	8	231	2.48708	0.0229689
response to transforming growth factor beta	GO	9	276	2.44246	0.0231732
repressing transcription factor binding	GO	4	73	2.81622	0.0236317
cellular component maintenance	GO	4	73	2.81622	0.0236317
cardiac muscle cell action potential	GO	4	73	2.81622	0.0236317
neural tube closure	GO	5	109	2.67378	0.0237388
N-acyltransferase activity	GO	5	109	2.67378	0.0237388
regulation of protein dephosphorylation	GO	6	148	2.58169	0.0237625
B cell activation	GO	11	360	2.47125	0.0240189
regulation of production of molecular mediator of immune response	GO	6	149	2.56296	0.0244615
cellular response to inorganic substance	GO	8	234	2.447	0.0245691
tube closure	GO	5	110	2.64991	0.0245769
positive regulation of protein modification process	GO	30	1326	2.39972	0.0246547
regulation of morphogenesis of an epithelium	GO	7	191	2.49028	0.0247868
integral component of endoplasmic reticulum membrane	GO	6	150	2.54439	0.0251741
negative regulation of cell differentiation	GO	20	809	2.35083	0.025297
Chromatin organization	GO	7	192	2.47493	0.0254098
Chromatin modifying enzymes	GO	7	192	2.47493	0.0254098
regulation of DNA repair	GO	5	111	2.6263	0.0254337
cardiac muscle cell development	GO	5	111	2.6263	0.0254337
Signaling by NOTCH	GO	5	111	2.6263	0.0254337
immune system development	GO	25	1061	2.39028	0.025439
myeloid leukocyte differentiation	GO	8	236	2.42062	0.0256783
Fatty acid, triacylglycerol, and ketone body metabolism	GO	8	236	2.42062	0.0256783
negative regulation of axonogenesis	GO	4	75	2.75009	0.0257935
HATs acetylate histones	GO	4	75	2.75009	0.0257935
regulation of supramolecular fiber organization	GO	11	366	2.41234	0.0258871
regulation of protein modification by small protein conjugation or removal	GO	8	238	2.3945	0.026822
muscle fiber development	GO	4	76	2.71786	0.0269175
mesenchyme development	GO	10	308	2.56174	0.0270849
hemopoiesis	GO	23	960	2.37114	0.0272903
response to topologically incorrect protein	GO	7	195	2.42944	0.0273428
negative regulation of supramolecular fiber organization	GO	6	153	2.48955	0.0273947
regulation of apoptotic process	GO	37	1723	2.35344	0.0279081
striated muscle tissue development	GO	13	457	2.41505	0.0279599
regulation of microtubule cytoskeleton organization	GO	7	196	2.41446	0.0280088
limb development	GO	7	196	2.41446	0.0280088
appendage development	GO	7	196	2.41446	0.0280088
double-stranded RNA binding	GO	4	77	2.68618	0.0280704
smooth muscle cell migration	GO	5	114	2.55704	0.0281182
regulation of DNA replication	GO	5	114	2.55704	0.0281182
tube development	GO	28	1238	2.31088	0.0281485
adherens junction	GO	15	544	2.47066	0.0283083
cellular response to topologically incorrect protein	GO	6	155	2.45372	0.0289449
somatic diversification of immune receptors	GO	4	78	2.65501	0.0292523
regulation of cardiocyte differentiation	GO	4	78	2.65501	0.0292523
negative regulation of protein modification process	GO	17	649	2.41127	0.0296455
regulation of programmed cell death	GO	37	1755	2.23543	0.0298294
positive regulation of cellular catabolic process	GO	11	377	2.30717	0.0298714
endoplasmic reticulum unfolded protein response	GO	5	116	2.51211	0.0300041
positive regulation of DNA metabolic process	GO	7	199	2.37008	0.0300726
ATPase activity	GO	15	557	2.37373	0.0301833
plasma membrane bounded cell projection assembly	GO	17	655	2.37124	0.0303835
Validated targets of C-MYC transcriptional activation	GO	4	79	2.62435	0.0304633
anchoring junction	GO	15	559	2.35904	0.0305394
intrinsic component of endoplasmic reticulum membrane	GO	6	157	2.41845	0.0305517
regulation of cell growth	GO	13	469	2.31569	0.0309314
positive regulation of cell differentiation	GO	26	1138	2.27545	0.0309419
p53 pathway	GO	5	117	2.49001	0.0309762
dendritic spine development	GO	5	117	2.49001	0.0309762
positive regulation of cell development	GO	17	661	2.33161	0.0312622
transcription regulatory region sequence-specific DNA binding	GO	21	878	2.25247	0.0314918
positive regulation of protein metabolic process	GO	38	1809	2.24485	0.0316792
regulation of growth	GO	19	769	2.28612	0.0317029
regulation of bone mineralization	GO	4	80	2.59418	0.0317036
axo-dendritic transport	GO	4	80	2.59418	0.0317036
Hedgehog signaling pathway	GO	4	80	2.59418	0.0317036
negative regulation of cytoskeleton organization	GO	6	159	2.38372	0.032216
cGMP-PKG signaling pathway	GO	6	159	2.38372	0.032216
Regulation of TP53 Activity	GO	6	159	2.38372	0.032216
negative regulation of cellular component organization	GO	19	774	2.25646	0.0325457
cell projection assembly	GO	17	669	2.27939	0.0326538
somatic stem cell population maintenance	GO	4	81	2.56448	0.0329731
negative regulation of cellular protein localization	GO	5	119	2.4465	0.0329791
chromatin assembly or disassembly	GO	5	119	2.4465	0.0329791
chromatin remodeling	GO	6	161	2.34952	0.0339381
cardiac muscle cell differentiation	GO	6	161	2.34952	0.0339381
muscle tissue development	GO	13	479	2.23507	0.0339898
PPARA activates gene expression	GO	5	120	2.42508	0.0340102
AMPK signaling pathway	GO	5	120	2.42508	0.0340102
nerve development	GO	4	82	2.53524	0.034272
microtubule polymerization	GO	4	82	2.53524	0.034272
Regulation of nuclear SMAD2/3 signaling	GO	4	82	2.53524	0.034272
mitotic nuclear division	GO	24	1043	2.21751	0.034454
mitotic cell cycle process	GO	24	1043	2.21751	0.034454
mitotic cell cycle	GO	24	1043	2.21751	0.034454
cellular response to metal ion	GO	7	205	2.28367	0.0345025
chromatin binding	GO	15	577	2.22945	0.034566
Lysosome	GO	5	121	2.40388	0.0350611
Rho protein signal transduction	GO	7	206	2.26956	0.0352807
protein phosphatase regulator activity	GO	4	83	2.50646	0.0356003
negative regulation of transforming growth factor beta receptor signaling pathway	GO	4	83	2.50646	0.0356003
peptidyl-tyrosine modification	GO	12	413	2.39644	0.035656
Transport to the Golgi and subsequent modification	GO	6	163	2.31582	0.0357189
condensed chromosome	GO	7	208	2.24158	0.0368719
spindle	GO	10	338	2.24478	0.0369178
positive regulation of proteasomal ubiquitin-dependent protein catabolic process	GO	4	84	2.4781	0.0369581
carbohydrate derivative transport	GO	4	84	2.4781	0.0369581
Toll Like Receptor 5 (TLR5) Cascade	GO	4	84	2.4781	0.0369581
Toll Like Receptor 10 (TLR10) Cascade	GO	4	84	2.4781	0.0369581
MyD88 cascade initiated on plasma membrane	GO	4	84	2.4781	0.0369581
DNA helicase activity	GO	4	84	2.4781	0.0369581
chondrocyte differentiation	GO	5	123	2.36212	0.0372226
cardiac septum development	GO	5	123	2.36212	0.0372226
acetyltransferase activity	GO	5	123	2.36212	0.0372226
Regulation of lipid metabolism by Peroxisome proliferator-activated receptor alpha (PPARalpha)	GO	5	123	2.36212	0.0372226
positive regulation of cell migration	GO	15	587	2.1594	0.0374507
regulation of plasma membrane bounded cell projection assembly	GO	7	209	2.22771	0.0376849
negative regulation of protein metabolic process	GO	27	1224	2.13038	0.0380755
positive regulation of proteolysis involved in cellular protein catabolic process	GO	5	124	2.34155	0.0383334
bone mineralization	GO	5	124	2.34155	0.0383334
regulation of DNA recombination	GO	4	85	2.45017	0.0383454
organelle transport along microtubule	GO	4	85	2.45017	0.0383454
negative regulation of cellular response to transforming growth factor beta stimulus	GO	4	85	2.45017	0.0383454
artery morphogenesis	GO	4	85	2.45017	0.0383454
histone acetylation	GO	6	166	2.26621	0.0385008
regulation of protein ubiquitination	GO	7	210	2.21392	0.0385097
pyrophosphatase activity	GO	30	1395	2.10812	0.0390119
negative regulation of cell migration	GO	10	343	2.19513	0.0392399
Asparagine N-linked glycosylation	GO	9	279	2.40722	0.0392759
regulation of cell projection assembly	GO	7	211	2.20021	0.0393462
cellular response to oxygen-containing compound	GO	28	1260	2.21313	0.0396024
cellular response to UV	GO	4	86	2.42265	0.0397621
SMAD binding	GO	4	86	2.42265	0.0397621
protein kinase activity	GO	28	1263	2.19994	0.0398202
Post-translational protein modification	GO	22	958	2.10824	0.0401004
neurogenesis	GO	37	1790	2.10881	0.0402303
cellular response to nitrogen compound	GO	18	729	2.21983	0.0402822
synapse	GO	31	1436	2.16809	0.0404882
ubiquitin ligase complex	GO	9	284	2.34947	0.0407669
ubiquitin-protein transferase activity	GO	12	435	2.20513	0.0411584
positive regulation of JUN kinase activity	GO	4	87	2.39553	0.0412084
positive regulation of cellular component organization	GO	28	1281	2.12148	0.0416034
regulation of transforming growth factor beta receptor signaling pathway	GO	5	127	2.28104	0.0417865
negative regulation of growth	GO	9	287	2.31539	0.0417872
negative regulation of cellular response to growth factor stimulus	GO	6	170	2.2017	0.0424197
internal peptidyl-lysine acetylation	GO	6	170	2.2017	0.0424197
nuclear membrane	GO	9	289	2.2929	0.0425199
regulation of dendritic spine development	GO	4	88	2.36879	0.0426842
muscle cell migration	GO	5	128	2.26126	0.042978
DNA Double-Strand Break Repair	GO	5	128	2.26126	0.042978
muscle structure development	GO	18	748	2.10539	0.0439417
negative regulation of ossification	GO	4	89	2.34243	0.0441895
unfolded protein binding	GO	5	129	2.24167	0.0441897
regulation of cellular response to transforming growth factor beta stimulus	GO	5	129	2.24167	0.0441897
protein-DNA complex	GO	5	129	2.24167	0.0441897
centriole	GO	14	539	2.14824	0.0441926
biomineralization	GO	6	172	2.17013	0.0444699
biomineral tissue development	GO	6	172	2.17013	0.0444699
tube morphogenesis	GO	23	1014	2.09618	0.0446081
whole membrane	GO	35	1682	2.08686	0.0446572
positive regulation of locomotion	GO	16	643	2.12083	0.0447024
sequence-specific DNA binding	GO	26	1172	2.11821	0.0451601
ubiquitin-like protein transferase activity	GO	14	543	2.11911	0.0453706
response to unfolded protein	GO	6	173	2.15451	0.0455178
outflow tract morphogenesis	GO	4	90	2.31644	0.0457244
dendritic spine organization	GO	4	90	2.31644	0.0457244
activating transcription factor binding	GO	4	90	2.31644	0.0457244
regulation of epithelial cell migration	GO	9	298	2.19389	0.0463354
nucleoside-triphosphatase activity	GO	29	1346	2.08047	0.0463788
regulation of extrinsic apoptotic signaling pathway	GO	6	174	2.139	0.046581
dendritic tree	GO	18	759	2.04057	0.0467612
dendrite	GO	18	759	2.04057	0.0467612
TRAF6 mediated induction of NFkB and MAP kinases upon TLR7/8 or 9 activation	GO	4	91	2.29081	0.0472886
internal protein amino acid acetylation	GO	6	175	2.12359	0.0476595
ER to Golgi Anterograde Transport	GO	5	132	2.18398	0.0479471
cartilage development	GO	7	221	2.06717	0.0483686
protein-containing complex assembly	GO	40	1968	2.08919	0.048792
developmental growth	GO	19	791	2.15716	0.0489943
positive regulation of developmental process	GO	33	1568	2.08931	0.0492306
chromosome, telomeric region	GO	5	133	2.16511	0.0492403
Ubiquitin mediated proteolysis	GO	5	133	2.16511	0.0492403
somatodendritic compartment	GO	24	1066	2.10566	0.0493446
monosaccharide metabolic process	GO	9	304	2.1298	0.0493507
intracellular transport	GO	40	1981	2.04517	0.0495672
neuron projection	GO	33	1575	2.06242	0.0497627
positive regulation of multicellular organismal process	GO	40	1984	2.03505	0.0497922
hydrolase activity, acting on acid anhydrides, in phosphorus-containing anhydrides	GO	30	1397	2.09989	0.0500457
hydrolase activity, acting on acid anhydrides	GO	30	1397	2.09989	0.0500457
zinc ion binding	GO	19	800	2.10552	0.0502434
sarcomere	GO	7	223	2.04141	0.0503186
postsynapse	GO	19	801	2.09982	0.0504044
regulation of behavior	GO	4	93	2.24058	0.0505054
execution phase of apoptosis	GO	4	93	2.24058	0.0505054
Toll Like Receptor 7/8 (TLR7/8) Cascade	GO	4	93	2.24058	0.0505054
MyD88 dependent cascade initiated on endosome	GO	4	93	2.24058	0.0505054
microtubule cytoskeleton organization involved in mitosis	GO	5	134	2.1464	0.050554
heart growth	GO	5	134	2.1464	0.050554
sequence-specific double-stranded DNA binding	GO	21	925	2.00243	0.0510784
nuclear speck	GO	11	390	2.18735	0.0517163
regulation of anatomical structure morphogenesis	GO	27	1246	2.03349	0.0518831
cellular response to unfolded protein	GO	5	135	2.12787	0.0518881
negative regulation of cysteine-type endopeptidase activity involved in apoptotic process	GO	4	94	2.21597	0.0521578
antiporter activity	GO	4	94	2.21597	0.0521578
Toll Like Receptor TLR6:TLR2 Cascade	GO	4	94	2.21597	0.0521578
Toll Like Receptor TLR1:TLR2 Cascade	GO	4	94	2.21597	0.0521578
Toll Like Receptor 2 (TLR2) Cascade	GO	4	94	2.21597	0.0521578
Progesterone-mediated oocyte maturation	GO	4	94	2.21597	0.0521578
MyD88:Mal cascade initiated on plasma membrane	GO	4	94	2.21597	0.0521578
supramolecular fiber organization	GO	17	699	2.08952	0.0534289
mRNA 3'-UTR binding	GO	4	95	2.19168	0.0538394
condensed chromosome kinetochore	GO	4	95	2.19168	0.0538394
lysosome	GO	17	704	2.05874	0.0544077
peptidyl-lysine acetylation	GO	6	181	2.03329	0.0544543
lytic vacuole	GO	17	705	2.05261	0.0546191
peptidyl-serine phosphorylation	GO	9	314	2.02615	0.0552146
transmembrane receptor protein tyrosine kinase activity	GO	4	96	2.1677	0.0555502
regulation of epithelial to mesenchymal transition	GO	4	96	2.1677	0.0555502
Toll Like Receptor 9 (TLR9) Cascade	GO	4	96	2.1677	0.0555502
regulation of phosphatase activity	GO	6	182	2.01858	0.055641
positive regulation of transferase activity	GO	17	710	2.02212	0.0557545
chromatin organization	GO	17	711	2.01605	0.0559972
focal adhesion	GO	11	403	2.07199	0.0560092
modification-dependent protein binding	GO	5	138	2.07324	0.056013
ion channel binding	GO	5	138	2.07324	0.056013
negative regulation of developmental process	GO	25	1131	2.05562	0.0561089
microtubule-based process	GO	22	978	2.00695	0.0562038
regulation of membrane potential	GO	13	498	2.08698	0.05648
centrosome	GO	13	498	2.08698	0.05648
ubiquitin-like protein ligase binding	GO	9	316	2.00588	0.0565131
membrane depolarization	GO	4	97	2.14403	0.0572901
regulation of osteoblast differentiation	GO	5	139	2.05535	0.0574289
cardiac chamber morphogenesis	GO	5	139	2.05535	0.0574289
Rho GTPase cycle	GO	5	139	2.05535	0.0574289
regulation of cysteine-type endopeptidase activity	GO	8	253	2.20654	0.0583152
positive regulation of cellular protein metabolic process	GO	35	1703	2.00962	0.0583659
positive regulation of cell motility	GO	15	610	2.00316	0.0587166
vasculogenesis	GO	4	98	2.12066	0.059059
regulation of cellular response to oxidative stress	GO	4	98	2.12066	0.059059
neuron projection organization	GO	4	98	2.12066	0.059059
protein autophosphorylation	GO	8	255	2.18247	0.0591167
embryonic limb morphogenesis	GO	5	141	2.02003	0.0603219
embryonic appendage morphogenesis	GO	5	141	2.02003	0.0603219
nuclear chromosome, telomeric region	GO	4	99	2.09757	0.0608567
Toll Like Receptor 3 (TLR3) Cascade	GO	4	99	2.09757	0.0608567
TRIF-mediated TLR3/TLR4 signaling	GO	4	99	2.09757	0.0608567
MyD88-independent TLR3/TLR4 cascade	GO	4	99	2.09757	0.0608567
positive regulation of production of molecular mediator of immune response	GO	4	101	2.05226	0.0645384
positive regulation of plasma membrane bounded cell projection assembly	GO	4	101	2.05226	0.0645384
developmental cell growth	GO	8	267	2.04254	0.0651339
regulation of heart contraction	GO	8	268	2.03121	0.0657278
cellular response to transforming growth factor beta stimulus	GO	8	269	2.01993	0.0663358
neuron projection cytoplasm	GO	4	102	2.03001	0.0664221
regulation of Notch signaling pathway	GO	4	103	2.00803	0.0683342
negative regulation of intrinsic apoptotic signaling pathway	GO	4	103	2.00803	0.0683342
negative regulation of cysteine-type endopeptidase activity	GO	4	103	2.00803	0.0683342
negative regulation of cell motility	GO	10	359	2.04168	0.0719225
epithelial cell migration	GO	10	362	2.01377	0.0729239
regulation of ossification	GO	7	226	2.00328	0.0861678
carbohydrate biosynthetic process	GO	7	226	2.00328	0.0861678
MAPK targets/ Nuclear events mediated by MAP kinases	Pathway	4	31	5.29675	0.00104024
TGF-beta signaling pathway	Pathway	7	133	3.65588	0.00346225
Insulin resistance	Pathway	6	105	3.6303	0.00448414
NOTCH1 Intracellular Domain Regulates Transcription	Pathway	4	48	3.95945	0.0053014
ErbB1 downstream signaling	Pathway	6	109	3.51666	0.00537851
Transcriptional regulation of white adipocyte differentiation	Pathway	5	86	3.35989	0.00865294
Sphingolipid metabolism	Pathway	5	86	3.35989	0.00865294
Protein processing in endoplasmic reticulum	Pathway	7	159	3.09383	0.00904865
Role of Calcineurin-dependent NFAT signaling in lymphocytes	Pathway	4	56	3.53612	0.00914118
Longevity regulating pathway	Pathway	5	88	3.29564	0.00950913
Cellular Senescence	Pathway	6	127	3.06431	0.0110754
FoxO signaling pathway	Pathway	6	130	2.99683	0.0123285
MAP kinase activation in TLR cascade	Pathway	4	64	3.1864	0.0144505
Regulation of retinoblastoma protein	Pathway	4	65	3.14674	0.015226
Signaling events mediated by HDAC Class I	Pathway	4	66	3.10787	0.0160272
DNA Repair	Pathway	9	269	2.58631	0.0179038
Adipocytokine signaling pathway	Pathway	4	70	2.95971	0.0194949
Signaling by NOTCH1	Pathway	4	72	2.88969	0.0213894
Asparagine N-linked glycosylation	Pathway	9	279	2.46664	0.0220965
Chromatin organization	Pathway	7	192	2.52617	0.0232855
Chromatin modifying enzymes	Pathway	7	192	2.52617	0.0232855
Fatty acid, triacylglycerol, and ketone body metabolism	Pathway	8	236	2.47591	0.0232912
Signaling by NOTCH	Pathway	5	111	2.66941	0.0238186
HATs acetylate histones	Pathway	4	75	2.78923	0.0244362
Validated targets of C-MYC transcriptional activation	Pathway	4	79	2.66301	0.0288877
p53 pathway	Pathway	5	117	2.53264	0.0290542
cGMP-PKG signaling pathway	Pathway	6	159	2.43037	0.0299111
Regulation of TP53 Activity	Pathway	6	159	2.43037	0.0299111
Hedgehog signaling pathway	Pathway	4	80	2.63273	0.0300709
PPARA activates gene expression	Pathway	5	120	2.46749	0.0319244
AMPK signaling pathway	Pathway	5	120	2.46749	0.0319244
Regulation of nuclear SMAD2/3 signaling	Pathway	4	82	2.57358	0.0325224
Lysosome	Pathway	5	121	2.44622	0.0329192
Transport to the Golgi and subsequent modification	Pathway	6	163	2.36224	0.0331996
Post-translational protein modification	Pathway	22	958	2.21794	0.034494
Regulation of lipid metabolism by Peroxisome proliferator-activated receptor alpha (PPARalpha)	Pathway	5	123	2.40431	0.0349665
Toll Like Receptor 5 (TLR5) Cascade	Pathway	4	84	2.51623	0.0350878
Toll Like Receptor 10 (TLR10) Cascade	Pathway	4	84	2.51623	0.0350878
MyD88 cascade initiated on plasma membrane	Pathway	4	84	2.51623	0.0350878
DNA Double-Strand Break Repair	Pathway	5	128	2.30312	0.0404239
TRAF6 mediated induction of NFkB and MAP kinases upon TLR7/8 or 9 activation	Pathway	4	91	2.32827	0.0449683
ER to Golgi Anterograde Transport	Pathway	5	132	2.22559	0.0451427
Ubiquitin mediated proteolysis	Pathway	5	133	2.20665	0.0463718
Toll Like Receptor 7/8 (TLR7/8) Cascade	Pathway	4	93	2.27787	0.0480492
MyD88 dependent cascade initiated on endosome	Pathway	4	93	2.27787	0.0480492
Toll Like Receptor TLR6:TLR2 Cascade	Pathway	4	94	2.25317	0.0496326
Toll Like Receptor TLR1:TLR2 Cascade	Pathway	4	94	2.25317	0.0496326
Toll Like Receptor 2 (TLR2) Cascade	Pathway	4	94	2.25317	0.0496326
Progesterone-mediated oocyte maturation	Pathway	4	94	2.25317	0.0496326
MyD88:Mal cascade initiated on plasma membrane	Pathway	4	94	2.25317	0.0496326
Toll Like Receptor 9 (TLR9) Cascade	Pathway	4	96	2.20473	0.0528847
Rho GTPase cycle	Pathway	5	139	2.09653	0.0541632
Toll Like Receptor 3 (TLR3) Cascade	Pathway	4	99	2.13437	0.0579758
TRIF-mediated TLR3/TLR4 signaling	Pathway	4	99	2.13437	0.0579758
MyD88-independent TLR3/TLR4 cascade	Pathway	4	99	2.13437	0.0579758
Insulin signaling pathway	Pathway	5	143	2.02626	0.0597551
Metabolism of lipids and lipoproteins	Pathway	18	779	2.01786	0.0617463
