## Extended Data Table 9 for "Gain-of-function cardiomyopathic mutations in RBM20 rewire splicing regulation and re-distribute ribonucleoprotein granules within processing bodies"

### Sheet: ED.Table.9
# GO-Elite gene set enrichment for MarkerFinder assigned differentially expressed genes for each pattern (see Extended Data Fig. 3F)
MarkerFinder Assigned Gene Pattern	Type of Gene-Set Enrichment	Gene-Set Name	Number Changed	Number Measured	Z Score	FisherExactP	AdjustedP	gene symbols
D000	WikiPathways	Zinc homeostasis:WP3529	7	38	11.5563	3.08179e-08	8.50574e-06	MT1A|MT1E|MT1F|MT1G|MT1H|MT1X|MT2A
D000	WikiPathways	Copper homeostasis:WP3286	8	55	10.8437	2.09118e-08	8.50574e-06	MT1A|MT1E|MT1F|MT1G|MT1H|MT1X|MT2A|STEAP1
D000	WikiPathways	Cholesterol Biosynthesis Pathway:WP197	3	16	7.62696	0.000342782	0.0630719	DHCR7|FDFT1|HMGCS1
D000	WikiPathways	Cholesterol Biosynthesis:WP197	3	18	7.14717	0.000493209	0.0680629	DHCR7|FDFT1|HMGCS1
D000	WikiPathways	Oxidative Stress:WP408	3	34	4.94623	0.00327002	0.326985	HMOX1|MT1X|NQO1
D000	WikiPathways	Gastric Cancer Network 2:WP2363	3	35	4.85938	0.00355419	0.326985	CEBPZ|MYC|SNURF
D000	WikiPathways	Gastric cancer network 2:WP2363	3	37	4.69573	0.00416674	0.328578	CEBPZ|MYC|SNURF
D000	WikiPathways	IL-2 Signaling Pathway:WP49	3	44	4.2081	0.00679725	0.463084	LCK|MYC|NMI
D000	WikiPathways	Hippo-Merlin Signaling Dysregulation:WP4541	4	96	3.45021	0.010147	0.509193	MYC|PAK1|PRKAR1B|TEAD4
D000	WikiPathways	T-Cell antigen Receptor (TCR) pathway during Staphylococcus aureus infection:WP3863	3	62	3.33247	0.0173473	0.650599	CARD11|LCK|PAK1
D000	WikiPathways	Ras Signaling:WP4223	5	183	2.69753	0.0226089	0.734125	GNG3|PAK1|PLA2G3|PLA2G4C|PRKCG
D000	WikiPathways	Calcium Regulation in the Cardiac Cell:WP536	4	153	2.3037	0.0462834	1	GNG3|PRKAR1B|PRKCG|RYR1
D001	WikiPathways	EDA Signalling in Hair Follicle Development:WP3930	3	13	7.56898	0.000346231	0.0498057	DKK1|DKK4|EDAR
D001	WikiPathways	Mesodermal Commitment Pathway:WP2857	10	152	6.51154	5.80845e-06	0.00320626	AXIN2|DKK1|FGF8|FOXH1|MIXL1|NANOG|NODAL|PITX2|RGS10|ZIC2
D001	WikiPathways	Differentiation Pathway:WP2848	5	48	6.17816	0.000173331	0.0478394	DKK1|FGF4|FGF8|FST|NODAL
D001	WikiPathways	Cardiac Progenitor Differentiation:WP2406	5	56	5.60959	0.000360911	0.0498057	DKK1|MIXL1|NANOG|NODAL|T
D001	WikiPathways	Hair Follicle Development: Induction (Part 1 of 3):WP2804	4	45	4.99894	0.00147529	0.101795	DKK4|EDAR|FST|SP5
D001	WikiPathways	Endoderm Differentiation:WP2853	5	69	4.89191	0.000949502	0.0873542	DKK1|FOXH1|MIXL1|NANOG|NODAL
D001	WikiPathways	LncRNA involvement in canonical Wnt signaling and colorectal cancer:WP4258	6	98	4.77264	0.000714805	0.0789145	AXIN2|DKK1|DKK4|FOSL1|NKD1|WNT5B
D001	WikiPathways	One Carbon Metabolism:WP241	3	29	4.75838	0.00389442	0.208578	GART|MTHFD1L|MTHFD2
D001	WikiPathways	Wnt Signaling Pathway and Pluripotency:WP399	6	107	4.47772	0.00113451	0.0894644	AXIN2|FOSL1|NANOG|NKD1|PRKCQ|WNT5B
D001	WikiPathways	Trans-sulfuration and one carbon metabolism:WP2525	3	32	4.47455	0.00516211	0.237457	MTHFD1L|MTHFD2|PSAT1
D001	WikiPathways	ncRNAs involved in Wnt signaling in hepatocellular carcinoma:WP4336	5	88	4.12198	0.00281192	0.172464	DKK1|DKK4|FOSL1|NKD1|WNT5B
D001	WikiPathways	Metabolic reprogramming in colon cancer:WP4290	3	42	3.74469	0.0110398	0.433304	GART|PPAT|PSAT1
D001	WikiPathways	Eukaryotic Transcription Initiation:WP405	3	43	3.68497	0.0117746	0.433304	CDK7|POLR2H|POLR3K
D001	WikiPathways	Heart Development:WP1591	3	49	3.36243	0.0167676	0.578482	FGF8|FOXH1|PITX2
D001	WikiPathways	Wnt Signaling:WP428	5	115	3.34415	0.00874627	0.37138	DKK1|DKK4|FOSL1|NKD1|WNT5B
D001	WikiPathways	Amino Acid metabolism:WP3925	4	93	2.95901	0.01941	0.614142	ASNS|OAT|ODC1|WARS
D001	WikiPathways	DNA Damage Response (only ATM dependent):WP710	4	106	2.63955	0.0296764	0.712233	FOSL1|PCK2|PMAIP1|WNT5B
D001	WikiPathways	Integrated Breast Cancer Pathway:WP1984	3	69	2.58145	0.04078	0.864306	CDK7|FOSL1|ODC1
D001	WikiPathways	Wnt Signaling Pathway:WP428	3	70	2.55041	0.0422758	0.864306	FOSL1|PRKCQ|WNT5B
D002	WikiPathways	Gene regulatory network modelling somitogenesis :WP2854	4	11	11.4981	3.48637e-06	0.0018504	LFNG|RIPPLY2|TBX6|WNT3A
D002	WikiPathways	Endoderm Differentiation:WP2853	7	69	7.44871	6.70435e-06	0.0018504	CER1|EOMES|OTX2|SOX17|TGFB1|WNT3|WNT8A
D002	WikiPathways	Mesodermal Commitment Pathway:WP2857	9	152	5.95808	2.62422e-05	0.00482856	EOMES|RARG|SNAI1|SOX17|TBX6|WNT3|WNT3A|ZIC2|ZIC3
D002	WikiPathways	Neural Crest Differentiation:WP2064	6	105	4.725	0.000768726	0.106084	DLL3|LHX1|SNAI1|TBX6|WNT3A|WNT8A
D002	WikiPathways	Cardiac Progenitor Differentiation:WP2406	4	56	4.49105	0.00271791	0.300057	ANPEP|SOX17|TGFB1|WNT3A
D002	WikiPathways	Vitamin A and Carotenoid Metabolism:WP716	3	45	3.70818	0.01149	0.686537	CRABP1|CYP26A1|RARG
D002	WikiPathways	Differentiation Pathway:WP2848	3	48	3.54647	0.0136959	0.686537	IL11|TGFB1|WNT3A
D002	WikiPathways	Wnt Signaling:WP428	5	115	3.49881	0.00696038	0.548875	CER1|GPC4|SOX17|WNT3|WNT3A
D002	WikiPathways	Epithelial to mesenchymal transition in colorectal cancer:WP4239	6	159	3.40896	0.00625411	0.548875	DLL3|SNAI1|TGFB1|WNT3|WNT3A|WNT8A
D002	WikiPathways	ncRNAs involved in Wnt signaling in hepatocellular carcinoma:WP4336	4	88	3.23749	0.0134285	0.686537	CER1|SOX17|WNT3|WNT3A
D002	WikiPathways	LncRNA involvement in canonical Wnt signaling and colorectal cancer:WP4258	4	98	2.96535	0.0192426	0.758707	CER1|SOX17|WNT3|WNT3A
D002	WikiPathways	Nuclear Receptors Meta-Pathway:WP2882	8	315	2.65586	0.0167807	0.712534	CBR1|IL11|LRRC8A|PLTP|SERPINB9|TGFB1|TXN|ZIC2
D003	WikiPathways	Alanine and aspartate metabolism:WP106	3	12	7.96565	0.000257989	0.0712049	ASL|ASS1|GAD1
D003	WikiPathways	Cardiac Progenitor Differentiation:WP2406	6	56	6.94724	2.9481e-05	0.0162735	ANPEP|KIT|LIN28A|MESP2|ROR2|SOX17
D003	WikiPathways	NOTCH1 regulation of human endothelial cell calcification:WP3413	3	18	6.35786	0.000912755	0.167947	ALPL|DLL3|FGFR3
D003	WikiPathways	Urea cycle and metabolism of amino groups:WP497	3	23	5.51673	0.00190471	0.262849	ASL|ASS1|PYCRL
D003	WikiPathways	LncRNA involvement in canonical Wnt signaling and colorectal cancer:WP4258	5	98	3.84067	0.00422394	0.425188	H2AFY2|NOTUM|ROR2|SOX17|WNT3
D003	WikiPathways	Neural Crest Differentiation:WP2064	5	105	3.63997	0.0056619	0.425188	DLL3|FGFR3|MSX2|SNAI1|TBX6
D003	WikiPathways	Mesodermal Commitment Pathway:WP2857	6	152	3.4189	0.00616214	0.425188	SNAI1|SOX17|TBX6|WNT3|YAP1|ZIC3
D003	WikiPathways	ncRNAs involved in Wnt signaling in hepatocellular carcinoma:WP4336	4	88	3.13164	0.015443	0.947173	NOTUM|ROR2|SOX17|WNT3
D003	WikiPathways	Kit receptor signaling pathway:WP304	3	65	2.74127	0.0338974	1	KIT|RPS6|SNAI1
D003	WikiPathways	Wnt Signaling:WP428	4	115	2.47789	0.0367841	1	NOTUM|ROR2|SOX17|WNT3
D003	WikiPathways	PI3K-Akt Signaling Pathway:WP4172	8	338	2.30648	0.030552	1	COL9A2|COL9A3|EPHA2|FGFR3|ITGA5|KIT|RPS6|VWF
D004	WikiPathways	Neovascularisation processes:WP4331	3	21	5.60196	0.00175496	0.228053	EPHB2|KDR|KIT
D004	WikiPathways	Hippo-Merlin Signaling Dysregulation:WP4541	6	96	4.66603	0.000845004	0.202965	FGFR1|FGFR2|FGFR3|FGFR4|KDR|KIT
D004	WikiPathways	Pathways Regulating Hippo Signaling:WP4540	6	101	4.49628	0.00110307	0.202965	FGFR1|FGFR2|FGFR3|FGFR4|KDR|KIT
D004	WikiPathways	PI3K-Akt Signaling Pathway:WP4172	12	338	4.1804	0.000496263	0.202965	COL4A6|COL9A2|COL9A3|EPOR|FGFR1|FGFR2|FGFR3|FGFR4|KDR|KIT|LAMA1|TNC
D004	WikiPathways	ESC Pluripotency Pathways:WP3931	6	116	4.0475	0.002249	0.228053	FGFR1|FGFR2|FGFR3|FGFR4|MAP2K6|SEPP1
D004	WikiPathways	Endochondral Ossification:WP474	4	67	3.67541	0.00758365	0.455265	ALPL|CTSL2|FGFR1|FGFR3
D004	WikiPathways	Splicing factor NOVA regulated synaptic proteins:WP4148	3	41	3.67453	0.0119002	0.597172	CADM1|NEO1|STXBP2
D004	WikiPathways	Focal Adhesion-PI3K-Akt-mTOR-signaling pathway:WP3932	10	301	3.55704	0.00247884	0.228053	COL4A6|EPOR|FGFR1|FGFR2|FGFR3|FGFR4|KDR|KIT|LAMA1|TNC
D004	WikiPathways	Ectoderm Differentiation:WP2858	6	141	3.44678	0.00590124	0.407186	FGFR2|FOXA2|HMGB2|LY6E|PPFIBP2|PTPN13
D004	WikiPathways	Ras Signaling:WP4223	7	183	3.39027	0.0053246	0.407186	FGFR1|FGFR2|FGFR3|FGFR4|KDR|KIT|ZAP70
D004	WikiPathways	Notch Signaling:WP268	3	46	3.38995	0.0162565	0.610994	LFNG|NCSTN|PSEN1
D004	WikiPathways	Notch Signaling Pathway:WP268	3	47	3.33802	0.0172214	0.610994	LFNG|NCSTN|PSEN1
D004	WikiPathways	Signaling Pathways in Glioblastoma:WP2261	4	86	3.02452	0.0177974	0.610994	FGFR1|FGFR2|MAP2K6|MSH6
D004	WikiPathways	Retinoblastoma Gene in Cancer:WP2446	4	89	2.93897	0.0199357	0.610994	CDK1|HMGB2|MSH6|POLE
D004	WikiPathways	Cardiac Progenitor Differentiation:WP2406	3	56	2.92879	0.027328	0.655871	FOXA2|KDR|KIT
D004	WikiPathways	Preimplantation Embryo:WP3527	3	58	2.84961	0.0299219	0.660674	GATA3|H2AFY2|MTA3
D004	WikiPathways	TGF beta Signaling Pathway:WP366	5	132	2.82803	0.0187325	0.610994	CDK1|DAB2|MAP2K6|TGIF1|TNC
D004	WikiPathways	RB in Cancer:WP2446	4	96	2.75305	0.0255231	0.640397	CDK1|HMGB2|MSH6|POLE
D004	WikiPathways	TGF-beta Signaling Pathway:WP366	5	136	2.7493	0.0210306	0.610994	CDK1|DAB2|MAP2K6|TGIF1|TNC
D004	WikiPathways	Endometrial cancer:WP4155	3	63	2.6664	0.0369556	0.755537	FGFR1|FGFR2|FGFR3
D004	WikiPathways	Notch Signaling Pathway:WP61	3	65	2.59835	0.0399866	0.788307	GATA3|NCSTN|PSEN1
D004	WikiPathways	G1 to S cell cycle control:WP45	3	69	2.47004	0.0464153	0.854042	CDK1|ORC6|POLE
D005	WikiPathways	Complement and Coagulation Cascades:WP558	5	61	5.99134	0.000220796	0.121879	C3|F10|F2|PLAT|SERPING1
D005	WikiPathways	Blood Clotting Cascade:WP272	3	24	5.96315	0.00129576	0.238421	F10|F2|PLAT
D005	WikiPathways	The Hedgehog (Hh) signaling pathway has numerous roles in the control of cell proliferation, tissue patterning, stem cell maintenance and development. The primary cilium is an important center for transduction of the Hedgehog signal in vertebrates. In Hh's absence, the Ptch receptor localizes to the cilium, where it inhibits Smo activation. Gli proteins are phosphorylated by PKA, CKI and GSK3B an…	4	42	5.86944	0.000552915	0.152605	BOC|IHH|LRP2|PTCH1
D005	WikiPathways	Selenium Metabolism and Selenoproteins:WP28	3	39	4.45137	0.00530664	0.585853	SELENBP1|SELV|SEPP1
D005	WikiPathways	Endochondral Ossification:WP474	4	67	4.36052	0.00319208	0.440507	CTSL2|IHH|PLAT|PTCH1
D005	WikiPathways	Vitamin B12 Metabolism:WP1533	3	55	3.54447	0.0137351	0.758177	F2|LRP2|PLAT
D005	WikiPathways	Selenium Pathway:WP15	4	91	3.50464	0.00945588	0.625046	F2|PLAT|SELV|SEPP1
D005	WikiPathways	Selenium Micronutrient Network:WP15	4	92	3.4757	0.00981894	0.625046	F2|PLAT|SELV|SEPP1
D005	WikiPathways	Human Complement System:WP2806	4	93	3.44718	0.010191	0.625046	C3|F10|LRP2|SERPING1
D005	WikiPathways	TYROBP Causal Network:WP3945	3	60	3.33247	0.0173473	0.797976	C3|CD37|LHFPL2
D005	WikiPathways	Ras Signaling:WP4223	5	183	2.6115	0.0256635	0.944418	GNG8|KDR|NTRK1|PDGFRA|PLCE1
D005	WikiPathways	PI3K-Akt Signaling Pathway:WP4172	7	338	2.28335	0.0340048	1	COL6A6|FGF10|GNG8|KDR|LAMA1|NTRK1|PDGFRA
D006	WikiPathways	Gastric Cancer Network 1:WP2361	3	29	5.33729	0.00226427	0.505885	H3F3A|H3F3B|TPX2
D006	WikiPathways	Tumor suppressor activity of SMARCB1:WP4204	3	31	5.12838	0.00274937	0.505885	H3F3A|H3F3B|PTCH1
D006	WikiPathways	Cardiac Progenitor Differentiation:WP2406	4	56	4.90767	0.00164876	0.505885	BMP4|CXCR4|ISL1|MEF2C
D006	WikiPathways	Heart Development:WP1591	3	49	3.83629	0.0100269	0.691858	BMP4|ISL1|MEF2C
D006	WikiPathways	Preimplantation Embryo:WP3527	3	58	3.4143	0.0158448	0.795123	GATA2|GATA3|TBX3
D006	WikiPathways	Adipogenesis:WP236	5	136	3.41022	0.00790668	0.691858	BMP4|DLK1|GATA2|GATA3|MEF2C
D006	WikiPathways	Ectoderm Differentiation:WP2858	5	141	3.30954	0.00917156	0.691858	BCAS3|BMP4|HMGB2|LY6E|PTPN13
D006	WikiPathways	Neural Crest Differentiation:WP2064	4	105	3.13361	0.015384	0.795123	BMP4|ID1|ISL1|PRTG
D006	WikiPathways	Endochondral Ossification:WP474	3	67	3.07256	0.0232156	0.985769	CTSL2|MEF2C|PTCH1
D008	WikiPathways	Striated Muscle Contraction Pathway:WP383	6	39	8.10828	6.27135e-06	0.00270348	ACTA1|ACTA2|MYH6|MYL4|TNNC2|TPM2
D008	WikiPathways	Striated Muscle Contraction:WP383	6	42	7.76363	9.79522e-06	0.00270348	ACTA1|ACTA2|MYH6|MYL4|TNNC2|TPM2
D008	WikiPathways	Oxidative Stress:WP408	4	34	5.63482	0.000706734	0.120149	GPX1|GPX3|MAOA|SOD3
D008	WikiPathways	Urea cycle and metabolism of amino groups:WP497	3	23	5.19192	0.00255641	0.231329	ARG1|CKB|GAMT
D008	WikiPathways	Canonical and Non-canonical Notch signaling:WP3845	3	27	4.70789	0.00407756	0.281352	DLK1|HES1|HEY1
D008	WikiPathways	Amino Acid metabolism:WP3925	6	93	4.64724	0.000870643	0.120149	ALDH1A1|ARG1|DDC|HIBADH|HMGCS2|MAOA
D008	WikiPathways	Dopaminergic Neurogenesis:WP2855	3	30	4.40647	0.00551402	0.338193	ALDH1A1|CDKN1C|DDC
D008	WikiPathways	Myometrial Relaxation and Contraction Pathways:WP289	7	157	3.7591	0.00281585	0.231329	ACTA1|ACTA2|GSTO1|GUCA2A|MYL4|PRKD1|RAMP2
D008	WikiPathways	Endochondral Ossification:WP474	4	67	3.57501	0.00863524	0.476665	CDKN1C|COL2A1|MEF2C|TGFB2
D008	WikiPathways	Folate Metabolism:WP176	4	70	3.45842	0.0100516	0.504409	F2|GPX1|GPX3|SOD3
D008	WikiPathways	miRs in Muscle Cell Differentiation:WP2012	3	47	3.24924	0.0190099	0.692641	ID2|MEF2C|PRKD1
D008	WikiPathways	One carbon metabolism and related pathways:WP3940	3	51	3.05786	0.0235887	0.692641	GPX1|GPX3|SOD3
D008	WikiPathways	Selenium Pathway:WP15	4	91	2.79244	0.0242222	0.692641	F2|GPX1|GPX3|SOD3
D008	WikiPathways	Selenium Micronutrient Network:WP15	4	92	2.7658	0.0250957	0.692641	F2|GPX1|GPX3|SOD3
D008	WikiPathways	MECP2 and Associated Rett Syndrome:WP3584	3	63	2.58543	0.0405879	0.931806	GAMT|MEF2C|SST
D008	WikiPathways	Association Between Physico-Chemical Features and Toxicity Associated Pathways:WP3680	3	64	2.55143	0.0422223	0.931806	ACTA1|GPX1|WNT11
D008	WikiPathways	Notch Signaling Pathway:WP61	3	65	2.51811	0.0438894	0.931806	HES1|HEY1|LTC4S
D008	WikiPathways	Sudden Infant Death Syndrome (SIDS) Susceptibility Pathways:WP706	5	157	2.28374	0.0413914	0.931806	DDC|HES1|MAOA|MEF2C|SST
D008	WikiPathways	Epithelial to mesenchymal transition in colorectal cancer:WP4239	5	159	2.2519	0.0433234	0.931806	DLK1|ID2|SEBOX|TGFB2|WNT11
D008	WikiPathways	SIDS Susceptibility Pathways:WP706	5	162	2.20502	0.0463224	0.947037	DDC|HES1|MAOA|MEF2C|SST
D015	WikiPathways	Prostaglandin Synthesis and Regulation:WP98	5	49	5.81513	0.000274989	0.130908	ANXA1|ANXA3|ANXA4|PTGES|S100A6
D015	WikiPathways	Hypertrophy Model:WP516	3	20	5.68129	0.0016305	0.180007	ANKRD1|CYR61|IL18
D015	WikiPathways	Vitamin B12 Metabolism:WP1533	5	55	5.40179	0.000474303	0.130908	APOA1|HBA1|HBA2|SAA1|SAA2
D015	WikiPathways	Blood Clotting Cascade:WP272	3	24	5.09776	0.00279678	0.234457	FGA|FGB|SERPINF2
D015	WikiPathways	PPAR Alpha Pathway:WP2878	3	27	4.74359	0.00393882	0.234457	APOA1|APOC3|FABP1
D015	WikiPathways	Human Complement System:WP2806	6	93	4.68869	0.000815858	0.150118	APOA1|FGA|FGB|MASP1|SEBOX|SPP1
D015	WikiPathways	Folate Metabolism:WP176	5	70	4.5951	0.00143463	0.180007	APOA1|HBA1|HBA2|SAA1|SAA2
D015	WikiPathways	TYROBP Causal Network:WP3945	4	60	3.91054	0.00560674	0.234457	IL18|SFT2D2|SLC7A7|SPP1
D015	WikiPathways	Genotoxicity pathway:WP4286	4	61	3.86448	0.00594638	0.234457	GADD45A|MDM2|PHLDA3|TP53I3
D015	WikiPathways	Complement and Coagulation Cascades:WP558	4	61	3.86448	0.00594638	0.234457	FGB|MASP1|SERPINA1|SERPINF2
D015	WikiPathways	Selenium Pathway:WP15	5	91	3.79247	0.00453462	0.234457	APOA1|HBA1|HBA2|SAA1|SAA2
D015	WikiPathways	Spinal Cord Injury:WP2431	6	123	3.78561	0.0034236	0.234457	ANXA1|ARG1|GADD45A|LGALS3|NGFR|RHOC
D015	WikiPathways	Selenium Micronutrient Network:WP15	5	92	3.76052	0.00475095	0.234457	APOA1|HBA1|HBA2|SAA1|SAA2
D015	WikiPathways	Non-small cell lung cancer:WP4255	4	65	3.68991	0.0074418	0.273858	GADD45A|GADD45B|GADD45G|RXRG
D015	WikiPathways	PPAR signaling pathway:KEGG-mmu03320:WP3942	4	68	3.56815	0.00871319	0.282922	APOA1|APOC3|FABP1|RXRG
D015	WikiPathways	Vitamin A and Carotenoid Metabolism:WP716	3	45	3.38285	0.016381	0.452115	ALDH1A1|RBP4|RXRG
D015	WikiPathways	DNA Damage Response:WP707	4	73	3.38028	0.0111339	0.34144	GADD45A|GADD45B|GADD45G|MDM2
D015	WikiPathways	Nuclear Receptors Meta-Pathway:WP2882	9	315	2.77163	0.0125587	0.364863	ANKRD1|APOA1|APOC3|FABP1|GADD45B|GSTA1|S100P|SERPINA1|TSC22D3
D015	WikiPathways	Endometrial cancer:WP4155	3	63	2.61199	0.0393576	0.910348	GADD45A|GADD45B|GADD45G
D015	WikiPathways	miRNA Regulation of DNA Damage Response:WP1530	4	110	2.36972	0.0424637	0.937598	GADD45A|GADD45B|GADD45G|MDM2
D015	WikiPathways	Sudden Infant Death Syndrome (SIDS) Susceptibility Pathways:WP706	5	157	2.31486	0.0395804	0.910348	CREM|NGF|SLC1A3|SNAP25|TF
D015	WikiPathways	SIDS Susceptibility Pathways:WP706	5	162	2.23594	0.0443208	0.940964	CREM|NGF|SLC1A3|SNAP25|TF
D030	WikiPathways	Cori Cycle:WP1946	3	20	5.98538	0.00125529	0.115486	GPI|PFKP|SLC2A1
D030	WikiPathways	Glycogen Synthesis and Degradation:WP500	4	37	5.69561	0.000664512	0.112334	GBE1|PPP2R5B|PYGB|PYGL
D030	WikiPathways	Glycolysis and Gluconeogenesis:WP534	5	56	5.65763	0.000338973	0.112334	GPI|HK2|PDHX|PFKP|SLC2A1
D030	WikiPathways	Glycogen Metabolism:WP500	4	38	5.60348	0.000736583	0.112334	GBE1|PPP2R5B|PYGB|PYGL
D030	WikiPathways	Striated Muscle Contraction Pathway:WP383	4	39	5.51469	0.000814017	0.112334	ACTN2|TMOD1|TNNI2|TNNT3
D030	WikiPathways	Striated Muscle Contraction:WP383	4	42	5.26643	0.00108066	0.115486	ACTN2|TMOD1|TNNI2|TNNT3
D030	WikiPathways	Pathways in clear cell renal cell carcinoma:WP4018	5	84	4.30574	0.00216109	0.170418	BHLHE41|GPI|HK2|PFKP|SLC2A1
D030	WikiPathways	Metabolic reprogramming in colon cancer:WP4290	3	42	3.77887	0.0106437	0.534118	GPI|IDH2|SLC2A1
D030	WikiPathways	Calcium Regulation in the Cardiac Cell:WP536	6	153	3.39937	0.00635899	0.351016	ATP1B1|CAMK2B|GRK5|KCNJ5|PLN|SLC8A1
D030	WikiPathways	Heart Development:WP1591	3	49	3.3948	0.0161781	0.74419	BHLHE40|HAND2|HEY2
D030	WikiPathways	Sudden Infant Death Syndrome (SIDS) Susceptibility Pathways:WP706	5	157	2.54675	0.0282703	0.896505	BHLHE40|KCNJ8|KCNQ1|SNTA1|VIPR2
D030	WikiPathways	SIDS Susceptibility Pathways:WP706	5	162	2.46627	0.0317828	0.896505	BHLHE40|KCNJ8|KCNQ1|SNTA1|VIPR2
D030	WikiPathways	Oxidative phosphorylation:WP623	3	74	2.46024	0.0469488	1	MT-ND4|NDUFB5|VIPR2
D060	WikiPathways	Mammary gland development pathway - Pregnancy and lactation (Stage 3 of 4):WP2817	3	32	4.6304	0.00442563	0.588461	CAV1|JAK2|PNCK
D060	WikiPathways	Matrix Metalloproteinases:WP129	3	36	4.29803	0.00618295	0.588461	MMP1|MMP10|TIMP1
D060	WikiPathways	Apoptosis:WP254	5	89	4.2552	0.00232179	0.588461	CARD16|CASP1|CASP4|CASP7|TRADD
D060	WikiPathways	NOD pathway:WP1433	3	42	3.88531	0.00950578	0.588461	CARD16|CASP1|CASP7
D060	WikiPathways	Oncostatin M Signaling Pathway:WP2374	4	70	3.84785	0.00607831	0.588461	CASP7|JAK2|MMP1|SERPINE1
D060	WikiPathways	NO/cGMP/PKG mediated Neuroprotection:WP4008	3	45	3.70818	0.01149	0.588461	AKAP9|GUCY1B3|TSPO
D060	WikiPathways	Viral Acute Myocarditis:WP4298	4	75	3.65896	0.00774793	0.588461	CASP7|CAV1|SGCA|SGCG
D060	WikiPathways	TGF beta Signaling Pathway:WP366	5	132	3.116	0.0122363	0.588461	CAV1|MMP1|TGFB1I1|THBS1|ZEB1
D060	WikiPathways	TGF-beta Signaling Pathway:WP366	5	136	3.03506	0.0137888	0.588461	CAV1|MMP1|TGFB1I1|THBS1|ZEB1
D060	WikiPathways	Lung fibrosis:WP3624	3	62	2.93973	0.0269962	0.856137	EDN1|PTX3|TIMP1
D060	WikiPathways	Vitamin D Receptor Pathway:WP2877	6	190	2.89083	0.0143578	0.588461	BMP6|G0S2|KRT16|S100A2|S100A8|SPRR1B
