## Extended Data Table 11 for "Gain-of-function cardiomyopathic mutations in RBM20 rewire splicing regulation and re-distribute ribonucleoprotein granules within processing bodies"

### Sheet: ED.Table.11
# Verification of RT-PCR prior validated day 40 hESC-CM vs. day 0 hESC alternative splicing events predicted from exon-array analysis (Salomonis et al. PLoS CB 2009) in day 30 iPSC-CM vs. day 0 iPSC from WTB RNASeq (splicing-index value comparison)
Symbol	Pattern	HuExon1.0 Probeset ID	Exon-SI	RNASeq ExonID	RNASeq-SI	ExonArray-SI	RNASeq-SI	HuExon1.0SI	ExonArray p	ExonArray FDR p
PCBP4	Concordant	2675820	1.15221	ENSG00000090097:E9.3	0.621326	1.15221	0.621326	1.15221	0.00642666	0.035438
FOXP1	Concordant	2681775	1.29069	ENSG00000114861:E34.1	3.15489	1.29069	3.15489	1.29069	0.00676151	0.035646
ATP2A2	Concordant	3431530	1.33098	ENSG00000174437:E22.3	3.83107	1.33098	3.83107	1.33098	0.00321981	0.024141
NUMB	Concordant	3571356	1.91906	ENSG00000133961:E20.1	3.24673	1.91906	3.24673	1.91906	0.000772174	0.011354
KIF13A	Concordant	2943888	2.04191	ENSG00000137177:E43.1	3.76571	2.04191	3.76571	2.04191	8.13212e-05	0.003859
FYN	Concordant	2969916	2.11541	ENSG00000010810:E23.1	2.94708	2.11541	2.94708	2.11541	0.000233594	0.006163
ADD3	Concordant	3263614	2.29703	ENSG00000148700:E22.1	2.7259	2.29703	2.7259	2.29703	0.000575369	0.010022
SEPT6	Concordant	4019500	2.38939	ENSG00000125354:E13.2	3.71586	2.38939	3.71586	2.38939	0.00121514	0.013943
SLK	Concordant	3262461	2.64599	ENSG00000065613:E16.1	4.65743	2.64599	4.65743	2.64599	0.000138782	0.004662
C17orf81	Discordant	3708390	-1.45914	ENSG00000170291:E8.6	-0.0918166	-1.45914	-0.0918166	-1.45914	0.00220151	0.019664
HIF3A	Discordant	3836724	-1.4248	ENSG00000124440:E9.5	0.101374	-1.4248	0.101374	-1.4248	0.000114404	0.004181
MAFB	Discordant	3905877	-1.10386	ENSG00000204103:E1.7	0.231013	-1.10386	0.231013	-1.10386	0.00511445	0.030951
NEDD4	Discordant	3625584	1.13432	ENSG00000069869:E12.1	-2.58445	1.13432	-2.58445	1.13432	0.000470812	0.008666
FER	Discordant	2823330	1.31346	ENSG00000151422:E5.1	-0.662302	1.31346	-0.662302	1.31346	0.0136667	0.051078
HISPPD2A	Discordant	3621297	1.88847	ENSG00000168781:E28.1	0.00318589	1.88847	0.00318589	1.88847	0.00406365	0.024778
VCL	Concordant	3252129	-0.817719	ENSG00000035403:E24.1	-1.37286	-0.817719	-1.37286	-0.817719	0.000550487	0.009785
CSDE1	Concordant	2429323	-4.105	ENSG00000009307:E7.1	-4.75011	-4.105	-4.75011	-4.105	2.73265e-05	0.001966
ANXA7	Concordant	3294457	-3.90087	ENSG00000138279:E7.1	-6.76162	-3.90087	-6.76162	-3.90087	0.000316547	0.00438
CAPZB	Concordant	2399776	-3.72305	ENSG00000077549:E15.1	-6.22524	-3.72305	-6.22524	-3.72305	0.000241172	0.005583
NAV2	Concordant	3323190	-3.42425	ENSG00000166833:E26.1	-4.36138	-3.42425	-4.36138	-3.42425	0.00255726	0.018992
OGDH	Concordant	2999971	-3.23044	ENSG00000105953:E7.1	-3.2206	-3.23044	-3.2206	-3.23044	0.00439758	0.027581
LRRFIP1	Concordant	2534405	-3.19276	ENSG00000124831:E11.1	-2.4615	-3.19276	-2.4615	-3.19276	5.7065e-06	0.000993
HDAC9	Concordant	2991483	-2.78481	ENSG00000048052:E17.1	-1.24191	-2.78481	-1.24191	-2.78481	0.00357254	0.010829
PKM2	Concordant	3631984	-2.73017	ENSG00000067225:E14.2	-2.85509	-2.73017	-2.85509	-2.73017	5.84691e-05	0.003203
NF1	Concordant	3717142	-2.48893	ENSG00000196712:E62.1	-3.23444	-2.48893	-3.23444	-2.48893	0.00125063	0.012081
SAPS2	Concordant	3950738	-2.20666	ENSG00000100239:E4.1	-0.425737	-2.20666	-0.425737	-2.20666	0.00170934	0.016845
TJP1	Concordant	3615612	-2.15715	ENSG00000104067:E25.2	-4.11039	-2.15715	-4.11039	-2.15715	0.000819414	0.011797
MADD	Concordant	3329771	-2.15532	ENSG00000110514:E30.1	-4.06178	-2.15532	-4.06178	-2.15532	0.00322917	0.0253
WNK2	Concordant	3179779	-1.99997	ENSG00000165238:E31.1	-1.19013	-1.99997	-1.19013	-1.99997	0.00126382	0.014748
SPTBN1	Concordant	2482603	-1.9377	ENSG00000115306:E35.2	-2.79464	-1.9377	-2.79464	-1.9377	0.00427161	0.027049
ASPH	Concordant	3137624	-1.90903	ENSG00000198363:E10.2	-3.30472	-1.90903	-3.30472	-1.90903	0.000106655	0.0045
CDC42BPA	Concordant	2459060	-1.83069	ENSG00000143776:E38.1	-4.97285	-1.83069	-4.97285	-1.83069	0.00124316	0.015195
ABI2	Concordant	2523723	-1.76371	ENSG00000138443:E14.2	-3.02346	-1.76371	-3.02346	-1.76371	0.00782348	0.038521
CDC42	Concordant	2324662	-1.70906	ENSG00000070831:E9.2	-3.21446	-1.70906	-3.21446	-1.70906	0.0004914	0.009772
EWSR1	Concordant	3941947	-1.59184	ENSG00000182944:E17.2	-1.43495	-1.59184	-1.43495	-1.59184	0.00266658	0.02126
C6orf134	Concordant	2901867	-1.49625	ENSG00000137343:E12.1	-1.80701	-1.49625	-1.80701	-1.49625	0.00147311	0.015208
MARK3	Concordant	3553750	-1.4386	ENSG00000075413:E25.2	-2.2928	-1.4386	-2.2928	-1.4386	0.000102487	0.004146
STAU1	Concordant	3908819	-1.42839	ENSG00000124214:E6.2	-2.09729	-1.42839	-2.09729	-1.42839	0.00192498	0.01854
VCL	Concordant	3252099	-1.40858	ENSG00000035403:E11.2	-2.16448	-1.40858	-2.16448	-1.40858	0.00222006	0.020637
UBE4B	Concordant	2319586	-1.24518	ENSG00000130939:E8.1	-5.13326	-1.24518	-5.13326	-1.24518	0.0016669	0.01727
TCF3	Concordant	3845375	-1.21793	ENSG00000071564:E18.2	-1.47349	-1.21793	-1.47349	-1.21793	0.00176722	0.017733
