## Extended Data Table 12 for "Gain-of-function cardiomyopathic mutations in RBM20 rewire splicing regulation and re-distribute ribonucleoprotein granules within processing bodies"

### Sheet: Novel isoform sequencing
# Validation of novel alternative splice isoforms by RT-PCR and DNA sequencing of cDNA (gel extraction)
Gene	Splicing Event	Day Tested	Tests	Forward Primer name	Forward Primer Sequence	Reverse Primer name	Reverse Primer Sequence	Product Size
MESP1	Alt 3' UTR	D03	E1.1-E2	MJS630	CGCTCCCTCGTCTCGTC	MJS633	AGGTGCTGAGGCCAAAAAG	248 & 763
MESP1	Alt 3' UTR	D03	E1.2-E2	MJS631	TGAAGGGCAGGCGATG	MJS633	AGGTGCTGAGGCCAAAAAG	176
MESP1	Alt 3' UTR	D03	E1(E1.2)-E2-lncE2	MJS632	AAGGGCAGGCGATGGA	MJS635	AGACAGGCTTCACCAACCAC	294
MESP1	Alt 3' UTR	D03	lncE1-lncE2	MJS634	GACATCTCCCACTGCTCCA	MJS635	AGACAGGCTTCACCAACCAC	215
MESP1	Alt 3' UTR	D03	lncE1-lncE2-lncE3	MJS634	GACATCTCCCACTGCTCCA	MJS636	GATGGTCTTGGCTTACACAC	247
SRF	Alt Promoter	D60	E1-E3.1	MJS641	AAGAGGAAGACGGGCATCA	MJS644	GTCTGAACGGGGTGGAGAGT	201
SRF	Alt Promoter	D60	E2.1-E3.1	MJS642	GCGCCAGAGAGGAAGAGG	MJS644	GTCTGAACGGGGTGGAGAGT	211
SRF	Alt Promoter	D60	I2.1-E3.1	MJS643	CGGAAAAGCAGGGAGCA	MJS644	GTCTGAACGGGGTGGAGAGT	200
WNT5A	Many Alternative Promoters	D06	E1.1-E2.1	MJS647	CAGAACGGCAAGGGAGAG	MJS648	CAAATGTGGGCGTGATTGT	119
WNT5A	Many Alternative Promoters	D06	E1.1-I1.1A-E2.1	MJS647	CAGAACGGCAAGGGAGAG	MJS648	CAAATGTGGGCGTGATTGT	451
WNT5A	Many Alternative Promoters	D06	E1.1-E4.3	MJS647	CAGAACGGCAAGGGAGAG	MJS649	ATCCCCAAAGCAACTCCTG	133
WNT5A	Many Alternative Promoters	D06	E1.1-E2.1-E4.3	MJS647	CAGAACGGCAAGGGAGAG	MJS649	ATCCCCAAAGCAACTCCTG	550
WNT5A	Many Alternative Promoters	D06	E1.1-I1.1A-E2.1-E4.3	MJS647	CAGAACGGCAAGGGAGAG	MJS649	ATCCCCAAAGCAACTCCTG	882
WNT5A	Many Alternative Promoters	D06	I1.1C-E2.1	MJS650	AGGTCGGGAAGTGGTCAAG	MJS648	CAAATGTGGGCGTGATTGT	86
WNT5A	Many Alternative Promoters	D06	I1.1C-I1.1A-E2.1	MJS650	AGGTCGGGAAGTGGTCAAG	MJS648	CAAATGTGGGCGTGATTGT	418
WNT5A	Many Alternative Promoters	D06	I2.1D-E4.3	MJS651	CGCGGCCTTTTCTTCC	MJS649	ATCCCCAAAGCAACTCCTG	98
WNT5A	Many Alternative Promoters	D06	I2.1E-E4.3	MJS652	GGTCCAGCCCAGCAAA	MJS649	ATCCCCAAAGCAACTCCTG	82
WNT5A	Many Alternative Promoters	D06	I2.1B-E4.3	MJS653	GTGGTTGGTAAAGAAGGATCAA	MJS649	ATCCCCAAAGCAACTCCTG	182
Example: SRF isoform validation

### Sheet: RT-PCR Alternative Splicing
# Validation of novel iPS-CM differentiation regulated splicing events by RT-PCR (comparison of amplicon molecular weights and abundance)
	Gene	Forward Primer		Reverse Primer		Tm (°C)	Common 5' Sequence	Alternative Exon	LEN	Common 3' Sequence	Amplicon Sizes (bp)
Up-Regulated Alternative Exons (D00 vs D60)	GOLGA2	MJS655	GGAATAGCCCTGGTGTTCCT	MJS656	CGGTGTCATCAGATGGTTGT	56	GGCCGCAGCGAAGAAAAAGTTGAGAGAATATCAGCAGAGGAATAGCCCTGGTGTTCCTACAGGAGCGAAAAAGAAGAAGAAAATAAAAAATGGCAGGGAT	ATTCAGGACATTCTGAAGGTGCTGGTGTCCGACCTTAACCGTTCCAATGGGGTAGCGCTCCCCCCATTGGACAAGTGGAAG	81	ACACCCAAGGACAATGCTGCTACTCTACAACCATCTGATGACACCGTGTTACCTGGCGGTGTCCCTTCCCCTGGTGCCAGTCTCACTAGCATGGCGGCAT	189 & 108	150 & 225
	BAZ2B	MJS653	GCCGAGAAACGAATAAAGGA	MJS654	CATCATGTGTTGTCGCCTTC	56	AAGAAGGAAGAAGCGGCAAATGCCAAATTATTGGAGGCCGAGAAACGAATAAAGGAAAAAGAAAATGAGAAGACAACAAGCTGTTCTTCTGAAACATCAG	GAGTTGGAGAGGCATAGACTAGATATG	27	GAACGAGAGCGAAGGCGACAACACATGATGCTTATGAAAGCTATGGAAGCTCGTAAAAAAGCAGAAGAAAAAGAGCGGTTGAAACAAGAAAAACGTGATG	121 & 94	94 & 121
	HDAC7	MJS659	TCAAACTGGACAACGGGAAG	MJS660	GCATTGGAGGAATGAAGCTC	56	CGGCACCAACCCGCTCAGCCGCCTCAAACTGGACAACGGGAAGCTGGCAGGGCTCCTGGCACAGCGGATGTTTGTGATGCTGCCCTGTGGTGGGGTTGGG	CCTCTTGCGACTCTCTCTGCCTTCCTCGCCTCTCTTGGTCTGCCTCGCCCTCCCCATCTCCCCATCATGCCCCCCGGCCCCTCCCTA	87	GTGGACACTGACACCATCTGGAATGAGCTTCATTCCTCCAATGCAGCCCGCTGGGCCGCTGGCAGTGTCACTGACCTCGCCTTCAAAGTGGCTTCTCGTG	208 & 121	121 & 381
	RAPGEF1	MJS667	GATCCTGAAAGATCTGCCCA	MJS668	CGGGATTTGGTGATAGATGG	56					~600 & 151	151 & 600
	CTNNB1	MJS661	GAAAATCCAGCGTGGACAAT	MJS662	AAGACTGTTGCTGCCAGTGA	60	GGTCGGACTCCCGCGGCGGGAGGAGCCTGTTCCCCTGAGGGTATTTGAAGTATACCATACAACTGTTTTGAAAATCCAGCGTGGACAATGGCTACTCAAG	GCTACCTTTTGCTCCATTTTCTGCTCACTCCTCCTAATGGCTTGGTGAAATAGCAAACAAGCCACCAGCAGGAATCTAGTCTGGATGACTGCTTCTGGAGCCTGGATGCAGTACCATTCTTCCACTGATTCA	132	CTGATTTGATGGAGTTGGACATGGCCCATGGAACCAGACAGAAAAGCGGCTGTTAGTCACTGGCAGCAACAGTCTTACCTGGACTCTGGAATCCATTCTG	239 & 107	107 & 239
	CDC42BPA	MJS665	AGCAGAAGAACAAGCTCCTCA	MJS666	TCTCTGGGATGTCCGTCTTT	56	AGAAATGAGAAATAAATTAATTTCTAATCCAACTAATTTTAATCACATAGCACACATGGGTCCTGGAGATGGAATACAGATCCTGAAAGATCTGCCCATG	CCAGGTTTCCCTTATCCATCCCCTCATCATCACTCCGGTCTGATCTCCTCTCCGATCAACTTTGAACACATCTATCACATGACTGTTAATTCTGCTGAAAAATTTCTCTCTCCTGATTCCATAAACCCTGAATATTCCCCGTCTCTGCGCTCTGTCCCTGGTACACCAAGCTTTATGACTCTGAGG	186	AACCCTCGGCCTCAGGAAAGTCGGACAGTATTCAGTGGCTCAGTCAGTATTCCATCTATCACCAAATCCCGCCCTGAGCCAGGCCGCTCCATGAGTGCTA	279 & 93	93 & 279
	PPFIA1	MJS663	CAGAGCAAAAGCTGCAACAG	MJS664	TCCAACTGTGCTTCCATCTG	56	GAATTGGCAGAGCAAAAGCTGCAACAGACACTGAGGAAGGCAGAGACGCTCCCCGGAGGTGGAGGCGGAGCTGGCCCAGAGGGTGGCAGCGCTTTCCAAG	TCTGACCTTTTGTCTTCTGGGAGCTCTGCTGCTAAGGAAGCTAAACTGTTGGAACTTACTTCCAAGCTTAGGAAG	75	GCTGAAGAGAGACACGGCAACATTGAAGAAAGGTTACGACAGATGGAAGCACAGTTGGAGGAGAAGAATCAAGAACTGCAGCGGGCAAGGCAAAAGAGAA	227 & 152	152 & 227
	PPP1R12A	MJS657	TACAGTTGGAAAAGGCCACC	MJS658	GCCTCTGGTTGTCTGCTTTT	56	TACAAATATGGAACTAACAGATCTTAAATTACAGTTGGAAAAGGCCACCCAGAGACAAGAAAGATTTGCTGATAGATCACTGTTGGAAATGGAAAAAAGG	GTGACCGGCAAGAGTCAGTATCTTCTGGGCG	31	GAACGAAGAGCTCTAGAAAGAAGAATATCTGAAATGGAAGAAGAGCTCAAAATGTTACCAGACCTAAAAGCAGACAACCAGAGGCTAAAGGATGAAAATG	187 & 156	156 & 187
Down-Regulated Alternative Exons (D00 vs D60)	EIF4A2	MJS673	CTACTGACTTGTTGGCTCGC	MJS674	ATAGCCACACCTTTCCTCCC	56	TGATCACTACTGACTTGTTGGCTCGCGGGATTGATGTGCAACAAGTGTCTTTGGTTATAAATTATGATCTACCTACCAATCGTGAAAACTATATTCACAG	GAGTCGATAGCAGCAGTTGGTGACGAGATGGCACTCAGAAACGGCGTTGACGTAATTTAAGGACGTGGAATCATAAGCGAAACAGCACACTGTTTGAATAAAGAGCGAAGTCG	113	AATTGGCAGAGGGGGTTCGATTTGGGAGGAAAGGTGTGGCTATAAACTTTGTTACTGAAGAAGACAAGAGGATTCTTCGTGACATTGAGACTTTCTACAA	250 & 137	137 & 250
	CRTC2	MJS677	CATTATGGGACACCGTACCC	MJS678	CCTAAAAATCCAGGCCCTTC	56	GGCAGGCAGTCTCATTATGGGACACCGTACCCACCTGGGCCCCAGTGGGCATGGGCAACAGTCTTACCACCGGCCAATGAGTGACTTCAACCTGGGGAAT	CTTGCTCTTTGATGACTTCTGCCTTGACCCGTTCTCTTCCTGGCATGCACATGCTCTGGCCCAGCAG	67	CTGGAGCAGTTCAGCATGGAGAGCCCATCAGCCAGCCTGGTGCTGGATCCCCCTGGCTTTTCTGAAGGGCCTGGATTTTTAGGGGGTGAGGGGCCAATGG	238 & 171	171 & 238
	HEXIM2	MJS679	GAGCGGCTTGACCAGAAG	MJS680	ACTCTGCATTACAGGCGGTC	54	TGGCCTGAGCGGCTTGACCAGAAGCTGCTGCAACTGCAGCAAGAG	GAGGACAGTACAGGACATGAGTCCTGGTGAGGGACCCGAGGAGCAGGACAGAGAAGACGGCCCCTGAATCCCATTTGGCCCCTTGCTGGCTGGAGGTGTGAAAACCAGCGGTGGAGGCAGCCTTCGGGGCCTGCATTTGAGAATAAGG	148	GTGTCACTAGTTCCAGGCGTCTGCTGAAAGATTTGGAACAGAAGATGATGGCCACTCCGAACCAGACCGCCTGTAATGCAGAGTCACCAGTGGCCCTGGA	271 & 123	123 & 271
	SLC38A9	MJS671	AACTGAGGTCCACCGAGTTG	MJS672	AGGTGCCAAGATGCCTAGAA	60	GTCGGCAATCTTCTCGTCTAGTTCTCCGAGGTTGAAGGCTCGGCCTGCTCAGAGAAGGAAACTGAGGTCCACCGAGTTGGAGAAACCTACTCAACACCAG	AGTTTCCTGAATAAGTTTTTCCCAAGTTCTGTGTTATTCTTTTTGATGAAAGGATACTGGCTTCCCTACAATCATCTTTTCAACTTCTAAAATGTTTAATTTTTTAAATTGAGTAGGACTAAGCTAATGAGAGCTTTGACTTGCTTAAACGTTGGGCAGGAAAGCAGAAGAGAAAAGGGAAGTGGAAATCAAAACAACAGAGAAAAGAAAATGCACATATTTGGGAAATAGAACATGTTACTAACATCTGTGTCACATAATAATCAGTG	269	GACTAACTTCTTCAGTGCTTAGAGTGTGAGAAAAATGGCAAATATGAATAGTGATTCTAGGCATCTTGGCACCTCTGAGGTAGATCATGAAAGAGATCCT	384 & 115	115 & 384
	SEPT6	MJS669	TTCAAGCAAAGAAAGACGGC	MJS670	GCTGCTGAAGACAAGATTAAAAA	60	ATGCTTTCAAGCAAAGAAAGACGGCGGCTGAGCTGCTCCAGTCCCAGGGCTCCCAGGCTGGAGGCTCACAGACTCTGAAGAGAGACAAAGAGAAGAAAAA	TTAACTCTGCTGTTTGCTGCATGCTGCATGAGACCCAGGGTCCTG	45	CTTTTTTTAATCTTGTCTTCAGCAGCTAA	166 & 121	121 & 166

### Sheet: Temporal Pattern Markers
# Validation of novel differentiation time-point marker genes by qPCR
Day	Gene		Transcript	Target Exon-Exon Junctions	For Primer Name	Forward Primer Sequence	For Primer LEN		Notes	Reverse Primer Name	Rev Primer Sequence	Rev Primer LEN		Notes	Expected Size (bp)
D00	D00 ENSG00000203909 DPPA5	DPPA5	ENST00000370370	1-2 or 2-3	MJS518	AGTGGTCTTGGTTGTGAGGG	20	DPPA5 For Primer Exon	DPPA5 For Primer Exon 1	MJS519	ACTGGAGCATCCACTTGGTC	20	DPPA5 Rev Primer Exon	DPPA5 Rev Primer Exon 2/3	283
D01	D01 ENSG00000113722 CDX1	CDX1	ENST00000231656	2-3 or 1-2	MJS522	TCGGACCAAGGACAAGTACC	20	CDX1 For Primer Exon	CDX1 For Primer Exon 2	MJS523	TGTTGCTGCTGCTGTTTCTT	20	CDX1 Rev Primer Exon	CDX1 Rev Primer Exon 3	210
D02	D02 ENSG00000158815 FGF17	FGF17	ENST00000359441	3-4 or 1-2	MJS528	ACCAGTACGTGAGGGACCAG	20	FGF17 For Primer Exon	FGF17 For Primer Exon 3	MJS529	TCACTCTCAGCCCCTTTGAT	20	FGF17 Rev Primer Exon	FGF17 Rev Primer Exon 4	214
D03	D03 ENSG00000133317 LGALS12	LGALS12	ENST00000340246 & ENST00000394618	1-2 or 8-9 Exon 3 has an alternative 3bp 5' extension.	MJS536	TCTACAGTTGGAGTTGCCCC	20	LGALS12 For Primer Exon	LGALS12 For Primer Exon 1	MJS537	CTCCAAAAATCGTCGTGACA	20	LGALS12 Rev Primer Exon	LGALS12 Rev Primer Exon 2	126
D03	D03 ENSG00000166823 MESP1	MESP1	ENST00000300057	1-2 Exon 1 actually contains 2 exons.	MJS538	CAGATGCAGACACGGACG	18	MESP1 For Primer Exon	MESP1 For Primer Exon 1	MJS539	ATCCAGGTCTCCAACAGAGC	20	MESP1 Rev Primer Exon	MESP1 Rev Primer Exon 2	248
D04	D04 ENSG00000178343 SHISA3	SHISA3	ENST00000319234	1-2	MJS544	AGTCCGGAGAGTACTGCCAC	20	SHISA3 For Primer Exon	SHISA3 For Primer Exon 1	MJS545	TGAACGCAATGAAGATGGAG	20	SHISA3 Rev Primer Exon	SHISA3 Rev Primer Exon 2	261
D05	D05 ENSG00000120094 HOXB1	HOXB1	ENST00000239174	1-2	MJS552	CTCCGAGGACAAGGAAACAC	20	HOXB1 For Primer Exon	HOXB1 For Primer Exon 1	MJS553	AGCTGCCTTGTGGTGAAGTT	20	HOXB1 Rev Primer Exon	HOXB1 Rev Primer Exon 2	165
D06	D06 ENSG00000119919 NKX2-3	NKX2-3	ENST00000344586	1-2	MJS556	CCCAAGGAACATGAAGAGGA	20	NKX2-3 For Primer Exon	NKX2-3 For Primer Exon 1	MJS557	TCACCTGAGTGGATGTGAGC	20	NKX2-3 Rev Primer Exon	NKX2-3 Rev Primer Exon 2	268
D08	D08 ENSG00000122585 NPY	NPY	ENST00000242152	1-2 or 3-4	MJS564	CTCGCCCGACAGCATAGTA	19	NPY For Primer Exon	NPY For Primer Exon 1	MJS565	CTCTGCCTGGTGATGAGGTT	20	NPY Rev Primer Exon	NPY Rev Primer Exon 2	241
D15	D15 ENSG00000145192 AHSG	AHSG	ENST00000411641	1-2/3	MJS570	GTCCTGCTCCTTTGTCTTGC	20	AHSG For Primer Exon	AHSG For Primer Exon 1	MJS571	GGTGGTTTCCAGGGTGTCTA	20	AHSG Rev Primer Exon	AHSG Rev Primer Exon 2/3	252
D30	D30 ENSG00000135547 HEY2	HEY2	ENST00000368364	3/4-5	MJS579	CTTGTGCCAACTGCTTTTGA	20	HEY2 For Primer Exon	HEY2 For Primer Exon 3/4	MJS580	GCACTCTCGGAATCCTATGC	20	HEY2 Rev Primer Exon	HEY2 Rev Primer Exon 5	168
D60	D60 ENSG00000108405 P2RX1	P2RX1	ENST00000225538	10/11-12	MJS585	AAATACGCTGAGGACATGGG	20	P2RX1 For Primer Exon	P2RX1 For Primer Exon 10/11	MJS586	GCTTCTGGCAAACTGCTCTC	20	P2RX1 Rev Primer Exon	P2RX1 Rev Primer Exon 12	233

### Sheet: TaqMan Assays
Gene	TaqMan Assay
GAPDH	Hs99999905_m1
UBC	Hs00824723_m1
POU5F1	Hs00742896_s1
T	Hs00610080_m1
SOX17	Hs00751752_s1
MESP1	Hs00251489_m1
ISL1	Hs00158126_m1
NKX2-5	Hs00231763_m1
MYH6	Hs01101447_g1
MYH7	Hs00165276_m1
