## Extended Data Table 24 for "Gain-of-function cardiomyopathic mutations in RBM20 rewire splicing regulation and re-distribute ribonucleoprotein granules within processing bodies"

### Sheet: ED.Table.24
# GO-Elite enrichment of ToppFun Gene-Sets for RBM20 APA patterns derived from the MarkerFinder analysis
Pattern	Gene-Set Category	Gene-Set Name	Number Changed	Number Measured	Z Score	FisherExactP	AdjustedP
cluster-down-RBM20-KO	ToppFun-Pathways	Protein processing in endoplasmic reticulum	15	159	6.32702	1.86093e-06	0.00367068
cluster-down-RBM20-KO	ToppFun-Pathways	N-Glycan biosynthesis	6	49	4.8489	0.000631118	0.391145
cluster-down-RBM20-KO	ToppFun-Pathways	Integrin Signaling Pathway	5	34	5.02261	0.000770682	0.391145
cluster-down-RBM20-KO	ToppFun-Pathways	Smooth Muscle Contraction	5	35	4.92534	0.000883392	0.391145
cluster-down-RBM20-KO	ToppFun-Pathways	Integrin signalling pathway	11	166	3.96713	0.000990769	0.391145
cluster-down-RBM20-KO	ToppFun-Pathways	Intra-Golgi traffic	5	44	4.19202	0.0025221	0.499932
cluster-down-RBM20-KO	ToppFun-Pathways	FGFR2 alternative splicing	4	27	4.51337	0.00256905	0.499932
cluster-down-RBM20-KO	ToppFun-Pathways	Integrin-linked kinase signaling	5	45	4.12311	0.00278796	0.499932
cluster-down-RBM20-KO	ToppFun-Pathways	Asparagine N-linked glycosylation	14	279	3.30237	0.00311949	0.53506
cluster-down-RBM20-KO	ToppFun-Pathways	Cdk2, 4, and 6 bind cyclin D in G1, while cdk2/cyclin E promotes the G1/S transition.	3	15	4.74123	0.00379153	0.623233
cluster-down-RBM20-KO	ToppFun-Pathways	HIF-2-alpha transcription factor network	4	32	4.01484	0.00483626	0.681085
Pattern	Gene-Set Category	Gene-Set Name	Number Changed	Number Measured	Z Score	FisherExactP	AdjustedP
cluster-up-R636S-HTZ	ToppFun-Pathways	Signaling pathways regulating pluripotency of stem cells	3	138	6.80013	0.000636309	1
Pattern	Gene-Set Category	Gene-Set Name	Number Changed	Number Measured	Z Score	FisherExactP	AdjustedP
cluster-up-RBM20-KO	ToppFun-Pathways	Synthesis of PIPs at the plasma membrane	9	50	5.92398	2.67659e-05	0.0263978
cluster-up-RBM20-KO	ToppFun-Pathways	Protein processing in endoplasmic reticulum	16	159	4.91115	5.47328e-05	0.037928
cluster-up-RBM20-KO	ToppFun-Pathways	Hypoxia-Inducible Factor in the Cardiovascular System	5	15	6.60258	7.83032e-05	0.0441295
cluster-up-RBM20-KO	ToppFun-Pathways	Focal adhesion	18	205	4.53936	0.000114427	0.0447557
cluster-up-RBM20-KO	ToppFun-Pathways	Signaling by cytosolic FGFR1 fusion mutants	5	17	6.11394	0.000152963	0.0447557
cluster-up-RBM20-KO	ToppFun-Pathways	Signaling by FGFR1 in disease	7	37	5.40999	0.000153597	0.0447557
cluster-up-RBM20-KO	ToppFun-Pathways	Signaling by FGFR in disease	9	62	5.0436	0.000154053	0.0447557
cluster-up-RBM20-KO	ToppFun-Pathways	FGFR2 alternative splicing	6	27	5.59191	0.000180602	0.0447557
cluster-up-RBM20-KO	ToppFun-Pathways	Phospholipid metabolism	17	195	4.37553	0.000192232	0.0447557
cluster-up-RBM20-KO	ToppFun-Pathways	PI Metabolism	10	78	4.81068	0.000193368	0.0447557
cluster-up-RBM20-KO	ToppFun-Pathways	Membrane Trafficking	37	604	4.13902	0.00019606	0.0447557
cluster-up-RBM20-KO	ToppFun-Pathways	Vesicle-mediated transport	39	648	4.13656	0.000204208	0.0447557
cluster-up-RBM20-KO	ToppFun-Pathways	HIF-1-alpha transcription factor network	9	66	4.79905	0.000250921	0.052099
cluster-up-RBM20-KO	ToppFun-Pathways	FGFR1 mutant receptor activation	6	30	5.20549	0.000333808	0.0658436
cluster-up-RBM20-KO	ToppFun-Pathways	Intra-Golgi traffic	7	44	4.76945	0.000470834	0.0884496
cluster-up-RBM20-KO	ToppFun-Pathways	RHO GTPases activate IQGAPs	4	13	5.6227	0.000605248	0.108532
cluster-up-RBM20-KO	ToppFun-Pathways	Intra-Golgi and retrograde Golgi-to-ER traffic	15	178	3.95604	0.000647351	0.111035
cluster-up-RBM20-KO	ToppFun-Pathways	Inhibition of Cellular Proliferation by Gleevec	5	23	5.02899	0.000709016	0.116544
cluster-up-RBM20-KO	ToppFun-Pathways	ErbB1 downstream signaling	11	109	4.07474	0.000771439	0.121733
cluster-up-RBM20-KO	ToppFun-Pathways	Neurotrophic factor-mediated Trk receptor signaling	8	62	4.32303	0.000804151	0.122015
cluster-up-RBM20-KO	ToppFun-Pathways	TPO Signaling Pathway	5	24	4.88601	0.000872142	0.12743
cluster-up-RBM20-KO	ToppFun-Pathways	Trk receptor signaling mediated by PI3K and PLC-gamma	6	36	4.57028	0.000930101	0.131045
cluster-up-RBM20-KO	ToppFun-Pathways	Integrin signalling pathway	14	166	3.82337	0.000963972	0.131133
cluster-up-RBM20-KO	ToppFun-Pathways	AGE-RAGE signaling pathway in diabetic complications	10	97	3.96367	0.0011242	0.143063
cluster-up-RBM20-KO	ToppFun-Pathways	Signaling events mediated by HDAC Class I	8	66	4.10054	0.00122151	0.146026
cluster-up-RBM20-KO	ToppFun-Pathways	Renal cell carcinoma	8	66	4.10054	0.00122151	0.146026
cluster-up-RBM20-KO	ToppFun-Pathways	p53 pathway	11	117	3.79859	0.0013873	0.158879
cluster-up-RBM20-KO	ToppFun-Pathways	Lissencephaly gene (LIS1) in neuronal migration and development	6	40	4.22081	0.00164447	0.180206
cluster-up-RBM20-KO	ToppFun-Pathways	Signaling by FGFR	9	87	3.77104	0.00192085	0.204804
cluster-up-RBM20-KO	ToppFun-Pathways	Signaling events mediated by TCPTP	6	42	4.06299	0.00212901	0.214773
cluster-up-RBM20-KO	ToppFun-Pathways	VEGFR2 mediated vascular permeability	5	29	4.27609	0.00213462	0.214773
cluster-up-RBM20-KO	ToppFun-Pathways	Golgi Associated Vesicle Biogenesis	7	57	3.87757	0.00226926	0.214773
cluster-up-RBM20-KO	ToppFun-Pathways	VEGFR1 specific signals	5	30	4.17102	0.00249478	0.214773
cluster-up-RBM20-KO	ToppFun-Pathways	Signaling by FGFR2	8	74	3.70353	0.00256438	0.214773
cluster-up-RBM20-KO	ToppFun-Pathways	Signaling events mediated by VEGFR1 and VEGFR2	9	91	3.611	0.00262276	0.214773
cluster-up-RBM20-KO	ToppFun-Pathways	Viral carcinogenesis	13	165	3.40545	0.00265842	0.214773
cluster-up-RBM20-KO	ToppFun-Pathways	ErbB2/ErbB3 signaling events	6	44	3.91475	0.00271416	0.214773
cluster-up-RBM20-KO	ToppFun-Pathways	Signaling events mediated by focal adhesion kinase	7	59	3.76394	0.00277151	0.214773
cluster-up-RBM20-KO	ToppFun-Pathways	Regulation of nuclear beta catenin signaling and target gene transcription	8	75	3.65776	0.00279178	0.214773
cluster-up-RBM20-KO	ToppFun-Pathways	Regulation of Wnt-mediated beta catenin signaling and target gene transcription	8	75	3.65776	0.00279178	0.214773
cluster-up-RBM20-KO	ToppFun-Pathways	Synthesis of PIPs at the Golgi membrane	4	19	4.40057	0.00281447	0.214773
cluster-up-RBM20-KO	ToppFun-Pathways	ERbassociated degradation (ERAD) Pathway	4	19	4.40057	0.00281447	0.214773
cluster-up-RBM20-KO	ToppFun-Pathways	Integrin-linked kinase signaling	6	45	3.8439	0.00304828	0.214773
cluster-up-RBM20-KO	ToppFun-Pathways	Transcriptional Regulation by TP53	22	356	3.20162	0.00335063	0.231899
cluster-up-RBM20-KO	ToppFun-Pathways	Mitophagy - animal	7	62	3.60247	0.00367953	0.250271
cluster-up-RBM20-KO	ToppFun-Pathways	Phosphatidylinositol signaling system	9	96	3.42289	0.00377021	0.252093
cluster-up-RBM20-KO	ToppFun-Pathways	Signaling of Hepatocyte Growth Factor Receptor	5	33	3.88192	0.00383896	0.252412
cluster-up-RBM20-KO	ToppFun-Pathways	Signal transduction by L1	4	21	4.10637	0.00413021	0.267109
cluster-up-RBM20-KO	ToppFun-Pathways	Integrin Signaling Pathway	5	34	3.79321	0.00438394	0.270984
cluster-up-RBM20-KO	ToppFun-Pathways	superpathway of inositol phosphate compounds	7	64	3.50026	0.00439986	0.270984
cluster-up-RBM20-KO	ToppFun-Pathways	Central carbon metabolism in cancer	7	64	3.50026	0.00439986	0.270984
cluster-up-RBM20-KO	ToppFun-Pathways	scatter factor/hepatocyte growth factor signaling	3	11	4.51515	0.00453357	0.270984
cluster-up-RBM20-KO	ToppFun-Pathways	MET activates RAP1 and RAC1	3	11	4.51515	0.00453357	0.270984
cluster-up-RBM20-KO	ToppFun-Pathways	N-Glycan biosynthesis	6	49	3.57974	0.00469845	0.274021
cluster-up-RBM20-KO	ToppFun-Pathways	FGF signaling pathway	11	137	3.19957	0.0047849	0.274021
cluster-up-RBM20-KO	ToppFun-Pathways	PDGFR-alpha signaling pathway	4	22	3.97317	0.00492141	0.276809
cluster-up-RBM20-KO	ToppFun-Pathways	IL1-mediated signaling events	5	35	3.70788	0.00498186	0.276809
